# Mapping the landscape of anti-phage defense mechanisms in the *E. coli* pangenome

**DOI:** 10.1101/2022.05.12.491691

**Authors:** Christopher Vassallo, Christopher Doering, Megan L. Littlehale, Gabriella Teodoro, Michael T. Laub

## Abstract

The ancient, ongoing coevolutionary battle between bacteria and their viral predators, bacteriophages, has given rise to sophisticated immune systems including restriction-modification and CRISPR-Cas. Dozens of additional anti-phage systems have been identified based on their co-location within so-called defense islands, but whether these computational screens are exhaustive is unclear. Here, we developed an experimental selection scheme agnostic to genomic context to identify defense systems encoded in 71 diverse *E. coli* strains. Our results unveil 21 new and conserved defense systems, none of which were previously detected as enriched in defense islands. Additionally, our work indicates that intact prophages and mobile genetic elements are primary reservoirs and distributors of defense systems in *E. coli*, with defense systems typically carried in specific locations, or hotspots. These hotspots in homologous prophages and mobile genetic elements encode dozens of additional, as-yet uncharacterized defense system candidates. Collectively, our findings reveal an extended landscape of antiviral immunity in *E. coli* and provide a generalizable approach for mapping defense systems in other species.
