## Supplementary material for "Mapping the landscape of anti-phage defense mechanisms in the *E. coli* pangenome": Table S1

### Sheet: Sheet1
Table S1. Summary of sub-library data and defense system identification.
PD designation	Clone number	System	Validated	In Figure 3	Method of identification	Reason for inclusion in sublibrary	Escape plaques	Notes
PD-T4-1	T4-11	DUF3883	Yes	Yes	Sub-library peak	Unknown system	No
PD-T4-2	T4-12	DUF262, HEPN	Yes	Yes	Sub-library peak	Unknown system	No
PD-T4-3	T4-16	COG3680 (GIY-YIG)	Yes	Yes	Sub-library peak	Unknown system	No
PD-T4-4	T4-28	ATPase, nuclease	Yes	Yes	Sub-library peak	Unknown system	No
PD-T4-5	T4-34	Abi-like	Yes	Yes	Sub-library peak	Unknown system	No
NA	T4-37	COG3680 (GIY-YIG)	Yes	No	Sub-library peak	Unknown system	No	100% identity, but different genome context from PD-T4-3
PD-T4-6	T4-38	S/T Kinase	Yes	Yes	Sub-library peak	Unknown system	No
PD-T4-7	T4-43	RelE toxin-like	Yes	Yes	Sub-library peak	Unknown system	No
NA	T4-55	McrBC	No	No	Sub-library peak	Not annotated as known	No	Known type-IV RM system
NA	T4-57	McrBC	No	No	Sub-library peak	Not annotated as known	No	Known type-IV RM system
PD-T4-8	T4-58	DUF4263	Yes	Yes	Sub-library peak	Unknown system	No
NA	T4-66	McrBC	No	No	Sub-library peak	Not annotated as known	No	Known type-IV RM system
PD-T4-9	T4-RT06	TAC	Yes	Yes	Sub-library peak	Unknown system	No
PD-T4-10	T4-RT09	COG3680 (GIY-YIG)	No	No	Sub-library peak	Unknown system	No	85% identical to PD-T4-3
NA	T4-RT11	Two hypotheticals	Yes	Yes	Sub-library peak	Unknown system	No
NA	λ-3	DEAD/H helicase	No	No	Sub-library peak	Short contigs/difficulty mapping	No
NA	λ-9	Phage Type-III RM	No	No	Fosmid sequencing and sub-library peak	Short contigs/difficulty mapping	No
PD-λ-1	λ-11	DUF4041	Yes	Yes	Sub-library peak	Unknown system	No
NA	λ-17	BREX	Yes	No	Independent sublibrary	Short contigs/difficulty mapping	Yes
NA	λ-28	Unknown	No	No	No sub-library peak	Unknown system	No
NA	λ-33	Type-I RM, DarTG	Yes	No	Sub-library peak	Short contigs/difficulty mapping	No
NA	λ-34	Phage Type-III RM	No	No	Sub-library peak	Short contigs/difficulty mapping	Yes
PD-λ-2	λ-36	HigB, Xre/IrrE TA	Yes	Yes	Sub-library peak	Unknown system	No
PD-λ-3	λ-37	Nuclease, HEPN	Yes	Yes	Sub-library peak	Unknown system	No
NA	λ-41	Unknown	No	No	Fosmid sequencing but no sub-library peak	Unknown system	No
NA	λ-44	Qin cryptic prophage genes	No	No	Sub-library peak	Unknown system	No	Candidates cloned but did not protect
PD-λ-4	λ-49	ATPase, hypothetical	Yes	Yes	Sub-library peak	Unknown system	No
PD-λ-5	λ-51	ParB/HEPN, methyltransferase	Yes	Yes	Candidate cloning	Unknown system	No
NA	λ-55	ATPase, hypothetical	Yes	No	Sub-library peak	Unknown system	No	Identical to PD-λ-4, but from different isolate strain
PD-λ-6	λ-64	Hypothetical	Yes	Yes	Sub-library peak	Unknown system	No
NA	λ-68	Qin cryptic prophage genes	No	No	Sub-library peak	Unknown system	No	Candidates cloned but did not protect
NA	λ-71	LPS	No	No	Sub-library peak	Unknown system	No
NA	λ-72	Old family endonuclease	Yes	No	Sub-library peak	Not annotated as known	No	100% identical to P2 reference Old protein, known to protect against lambda
NA	λ-80	MalI transcriptional regulator	No	No	Sub-library peak	Unknown system	No	MalI is known to regulate the lambda receptor, LamB
PD-T7-1	T7-2	Nuclease	Yes	Yes	Sub-library peak	Unknown system	No
PD-T7-2	T7-5	SIR2, ATPase	Yes	Yes	Sub-library peak	Unknown system	No
NA	T7-10	Capsule	Yes	No	Sub-library peak	Not sure if capsule	No
NA	T7-11	Capsule	Yes	No	Sub-library peak	Not sure if capsule	No
NA	T7-19	Capsule	Yes	No	Sub-library peak	Not sure if capsule	No
PD-T7-3	T7-38	HEPN	Yes	Yes	Sub-library peak	Unknown system	No
PD-T7-4	T7-43	Zn finger–HEPN	Yes	Yes	Sub-library peak	Unknown system	No
NA	T7-68	Capsule	Yes	No	Fosmid sequencing and sub-library peak	Not sure if capsule	No
PD-T7-5	T7-74	Nuclease	Yes	Yes	Sub-library peak	Unknown system	No
