## Supplementary material for "Mapping the landscape of anti-phage defense mechanisms in the *E. coli* pangenome": Table S2

### Sheet: Sheet1
Table S2. Summary of new defense systems cloned.
PD designation	Clone	Source	Contig accession	CDS #1	CDS #2	CDS #3	start and stop of system ORF(s)		Region cloned
PD-T4-1	Τ4-11	UMB0934	RRWJ01000003	RRM93940.1			226997	228199	226963	228392
PD-T4-2	Τ4-12	ECOR65	QOYX01000002	RCO39066.1	No ID		338334	339873	338141	339964
PD-T4-3	T4-16	ECOR68	QOZA01000068	RCO27183.1			1828	2601	1639	2634
PD-T4-4	T4-28	ECOR58	QOYR01000017	RCO57999.1	RCO57988.1		106928	108900	106567	109177
PD-T4-5	T4-34	ECOR34	QOXT01000046	RCQ99930.1			4695	5639	4511	5685
PD-T4-6	T4-38	UMB0949	RRWI01000019	RRM76169.1			62620	63930	62441	64162
PD-T4-7	T4-43	UMB0103	RRWT01000001	RRN43039.1			337619	338677	337452	339101
PD-T4-8	T4-58	ECOR31	QOXQ01000011	RCP52534.1			97619	98845	97362	99169
PD-T4-9	T4-RT06	ECOR22	QOXH01000008	RCP66309.1	RCP66310.1	RCP66311.1	116077	117290	115475	117290
PD-T4-10	T4-RT11	ECOR65	QOYX01000006	RCO36089.1	RCO36088.1		196254	197857	196153	198064
PD-λ-1	Lambda-11	ECOR26	QOXL01000020	RCP76574.1			49060	50562	48998	50844
PD-λ-2	Lambda-36	ECOR42	QOYB01000002	RCO93357.1	RCO93356.1	RCO93355.1	229385	232009	228989	232396
PD-λ-3	Lambda-37	ECOR28	QOXN01000003	RCP74640.1	RCP74641.1	RCP74642.1	22616	25374	22245	25769
PD-λ-4	Lambda-49	ECOR30	QOXP01000002	RCP47953.1	RCP47952.1		381149	385792	380657	386170
PD-λ-5	Lambda-51	ECOR7	QOWS01000001	RCQ13837.1	RCQ13838.1		264599	267059	264327	267487
PD-λ-6	Lambda-64	UMB6655	RRUL01000001	RRK48647.1			426209	426605	425952	426863
PD-T7-1	T7-2	ECOR46	QOYF01000088	RCQ85672.1			2183	3533	2138	3835
PD-T7-2	T7-5	UMB1091	RRWG01000006	RRM73498.1	RRM73410.1		138207	140968	137876	141380
PD-T7-3	T7-38	ECOR30	QOXP01000001	RCP48690.1			286951	288318	286507	288689
PD-T7-4	T7-43	UMB1727	RRVG01000013	RRL46918.1			34	694	-315	805
PD-T7-5	T7-74	UMB0934	RRWJ01000050	RRM82777.1			27110	28283	26967	28402
