## Supplementary material for "Mapping the landscape of anti-phage defense mechanisms in the *E. coli* pangenome": Table S3

### Sheet: Sheet1
Table S3. HHpred-based domain predictions for new defense systems.
No	Hit	Prob	E-value	P-value	Score	SS	Cols	Query HMM	Template	HMM
PD-T4-1
1	PF13020.6 ; DUF3883 ; Domain o	98.9	2.2E-13	1.2E-17	103.4	0.0	79	271-360	1-81	(88)
2	PF11645.8 ; PDDEXK_5 ; PD-(D/E	88.3	0.052	2.9E-06	42.4	0.0	53	264-327	3-55	(138)
3	PF01870.18 ; Hjc ; Archaeal ho	80.0	0.25	1.4E-05	34.8	0.0	38	303-347	23-60	(87)
4	PF02021.17 ; UPF0102 ; Unchara	48.2	3.3	0.00018	29.4	0.0	48	271-327	1-49	(92)
5	PF03749.13 ; SfsA ; Sugar ferm	25.5	13	0.00075	28.7	0.0	26	302-327	33-63	(146)
6	PF14390.6 ; DUF4420 ; Putative	25.4	13	0.00075	32.4	0.0	64	263-345	137-201	(300)
7	PF06356.11 ; DUF1064 ; Protein	24.7	14	0.00079	26.9	0.0	21	306-326	66-86	(117)
8	PF08878.11 ; DUF1837 ; Domain	19.5	21	0.0012	29.3	0.0	63	262-327	45-117	(219)
9	PF18743.1 ; AHJR-like ; REase_	19.2	22	0.0012	25.9	0.0	23	304-327	43-65	(125)
10	PF03008.14 ; DUF234 ; Archaea	17.9	24	0.0013	24.9	0.0	61	264-327	29-91	(108)
PD-T4-2A
1	PF03235.14 ; DUF262 ; Protein	99.7	1E-21	5.7E-26	174.2	0.0	71	41-114	2-84	(227)
2	PF14072.6 ; DndB ; DNA-sulfur	96.7	6.7E-06	3.7E-10	75.6	0.0	147	30-216	10-181	(336)
3	PF02195.18 ; ParBc ; ParB-like	93.5	0.004	2.2E-07	44.5	0.0	54	56-112	14-68	(92)
4	PF08857.11 ; ParBc_2 ; Putativ	67.0	0.94	5.2E-05	36.7	0.0	30	76-110	42-71	(184)
5	PF11112.8 ; PyocinActivator ;	11.3	48	0.0027	20.8	0.0	37	38-75	26-68	(73)
6	PF04514.12 ; BTV_NS2 ; Blueton	8.6	70	0.0039	27.9	0.0	29	79-107	49-77	(349)
7	PF18811.1 ; DPPIV_rep ; Dipept	7.6	82	0.0046	15.4	0.0	15	101-115	1-15	(21)
8	PF06324.11 ; Pigment_DH ; Pigm	7.6	83	0.0046	14.8	0.0	8	70-77	2-9	(18)
9	PF18432.1 ; ECD ; Extracellula	7.0	91	0.0051	22.3	0.0	26	82-107	40-66	(110)
10	PF12125.8 ; Beta-TrCP_D ; D do	6.9	94	0.0053	17.7	0.0	18	62-79	4-21	(39)
PD-T4-2B
1	PF18735.1 ; HEPN_RiboL-PSP ; R	97.8	2.3E-08	1.3E-12	73.9	0.0	136	23-162	21-188	(189)
2	PF18737.1 ; HEPN_MAE_28990 ; M	96.9	2.6E-06	1.4E-10	63.9	0.0	151	7-163	9-196	(203)
3	PF18731.1 ; HEPN_Swt1 ; Swt1-l	88.0	0.056	3.1E-06	35.7	0.0	35	91-129	59-93	(115)
4	PF05068.12 ; MtlR ; Mannitol r	87.2	0.069	3.8E-06	39.5	0.0	83	32-130	14-96	(165)
5	PF18725.1 ; HEPN_SAV2148 ; SAV	53.2	2.4	0.00013	31.6	0.0	32	97-130	121-152	(215)
6	PF07751.11 ; Abi_2 ; Abi-like	46.5	3.6	0.0002	29.4	0.0	20	111-130	181-200	(203)
7	PF09670.10 ; Cas_Cas02710 ; CR	39.8	5.4	0.0003	31.7	0.0	20	112-131	344-365	(384)
8	PF18734.1 ; HEPN_AbiU2 ; AbiU2	38.6	5.8	0.00032	28.2	0.0	54	108-161	136-194	(214)
9	PF13643.6 ; DUF4145 ; Domain o	37.3	6.3	0.00035	23.9	0.0	21	109-129	54-74	(90)
10	PF09659.10 ; Cas_Csm6 ; CRISPR	32.9	8.2	0.00046	30.6	0.0	21	111-131	309-330	(382)
11	PF18738.1 ; HEPN_DZIP3 ; DZIP3	32.8	8.3	0.00046	27.3	0.0	45	110-159	79-124	(147)
12	PF18739.1 ; HEPN_Apea ; Apea-l	32.3	8.5	0.00048	24.5	0.0	24	109-132	73-96	(110)
13	PF09455.10 ; Cas_DxTHG ; CRISP	27.0	12	0.00067	29.8	0.0	21	109-129	357-377	(378)
14	PF15112.6 ; DUF4559 ; Domain o	26.6	12	0.00069	29.6	0.0	42	112-158	143-184	(306)
15	PF17237.2 ; DUF5310 ; Family o	25.4	13	0.00075	21.2	0.0	34	13-46	3-36	(44)
16	PF08780.11 ; NTase_sub_bind ;	24.8	14	0.00079	23.6	0.0	20	112-131	75-94	(121)
17	PF18736.1 ; pEK499_p136 ; HEPN	21.5	18	0.001	25.6	0.0	17	114-130	95-111	(160)
18	PF18730.1 ; HEPN_Cthe2314 ; Ct	20.6	19	0.0011	25.5	0.0	21	113-133	113-133	(179)
PD-T4-3
1	PF09517.10 ; RE_Eco29kI ; Eco2	94.3	0.0018	9.8E-08	50.6	0.0	22	85-107	94-115	(165)
2	PF01541.24 ; GIY-YIG ; GIY-YIG	93.8	0.0033	1.8E-07	41.4	0.0	73	16-101	2-78	(86)
3	PF10544.9 ; T5orf172 ; T5orf17	43.3	4.4	0.00024	25.8	0.0	21	17-37	2-22	(88)
4	PF15232.6 ; DUF4585 ; Domain o	41.1	5	0.00028	26.0	0.0	17	20-36	9-25	(73)
5	PF01666.17 ; DX ; DX module	23.4	16	0.00087	23.2	0.0	18	15-32	10-27	(68)
6	PF08255.11 ; Leader_Trp ; Trp-	14.8	33	0.0018	14.7	0.0	6	157-162	8-13	(14)
7	PF03413.19 ; PepSY ; Peptidase	14.5	34	0.0019	19.5	0.0	16	15-30	49-64	(67)
8	PF12163.8 ; HobA ; DNA replica	13.3	38	0.0021	25.7	0.0	14	27-40	111-124	(180)
9	PF16121.5 ; 40S_S4_C ; 40S rib	10.5	53	0.003	18.7	0.0	13	26-38	11-23	(47)
10	PF16253.5 ; DUF4909 ; Domain o	9.3	63	0.0035	22.1	0.0	25	12-37	70-94	(127)
PD-T4-4A
1	PF13175.6 ; AAA_15 ; AAA ATPas	99.0	6.1E-14	3.4E-18	137.5	0.0	73	299-371	333-413	(413)
2	PF11398.8 ; DUF2813 ; Protein	97.4	2.3E-07	1.3E-11	89.5	0.0	45	2-46	5-49	(344)
3	PF11398.8 ; DUF2813 ; Protein	97.1	1.2E-06	6.9E-11	84.3	0.0	53	326-381	255-309	(344)
4	PF13304.6 ; AAA_21 ; AAA domai	97.0	1.8E-06	9.9E-11	78.3	0.0	67	300-371	210-279	(280)
5	PF04310.12 ; MukB ; MukB N-ter	96.3	2.7E-05	1.5E-09	69.7	0.0	44	2-45	8-52	(224)
6	PF13555.6 ; AAA_29 ; P-loop co	96.2	4.4E-05	2.5E-09	52.5	0.0	44	2-45	3-49	(60)
7	PF13514.6 ; AAA_27 ; AAA domai	96.1	6.4E-05	3.6E-09	66.1	0.0	45	2-46	5-53	(205)
8	PF02456.15 ; Adeno_IVa2 ; Aden	95.8	0.00014	8E-09	70.4	0.0	62	323-384	185-253	(364)
9	PF09818.9 ; ABC_ATPase ; Predi	95.7	0.00017	9.3E-09	71.9	0.0	81	289-385	322-419	(451)
10	PF13304.6 ; AAA_21 ; AAA domai	95.5	0.00026	1.5E-08	63.4	0.0	22	21-42	1-22	(280)
11	PF02463.19 ; SMC_N ; RecF/RecN	95.0	0.00067	3.7E-08	75.7	0.0	60	324-384	1207-1266	(1271)
12	PF00488.21 ; MutS_V ; MutS dom	94.9	0.00083	4.6E-08	57.2	0.0	52	325-376	76-129	(186)
13	PF13476.6 ; AAA_23 ; AAA domai	94.8	0.00092	5.2E-08	61.0	0.0	45	2-46	1-50	(254)
14	PF13166.6 ; AAA_13 ; AAA domai	94.6	0.0012	6.7E-08	70.0	0.0	33	13-45	11-44	(753)
15	PF13166.6 ; AAA_13 ; AAA domai	94.6	0.0012	6.8E-08	70.0	0.0	76	301-376	523-603	(753)
16	PF12128.8 ; DUF3584 ; Protein	94.5	0.0013	7.4E-08	73.3	0.0	43	3-45	1-45	(1195)
17	PF02456.15 ; Adeno_IVa2 ; Aden	94.2	0.0019	1.1E-07	62.2	0.0	38	9-46	69-109	(364)
18	PF02463.19 ; SMC_N ; RecF/RecN	94.2	0.0021	1.2E-07	71.7	0.0	44	2-45	4-50	(1271)
19	PF01078.21 ; Mg_chelatase ; Ma	94.0	0.0024	1.4E-07	55.9	0.0	36	10-45	11-48	(208)
20	PF00488.21 ; MutS_V ; MutS dom	93.8	0.0032	1.8E-07	53.3	0.0	23	22-44	1-23	(186)
PD-T4-4B
1	PF10107.9 ; Endonuc_Holl ; End	75.9	0.41	2.3E-05	34.8	0.0	30	77-106	103-135	(159)
2	PF01646.16 ; Herpes_UL24 ; Her	75.2	0.45	2.5E-05	35.1	0.0	36	65-103	47-82	(174)
3	PF08011.11 ; PDDEXK_9 ; PD-(D/	55.3	2.1	0.00012	27.1	0.0	39	77-119	28-71	(97)
4	PF06250.11 ; YhcG_C ; YhcG PDD	53.2	2.4	0.00013	29.1	0.0	36	77-114	57-93	(145)
5	PF15516.6 ; BpuSI_N ; BpuSI N-	45.4	3.9	0.00022	29.2	0.0	27	79-106	43-69	(152)
6	PF13588.6 ; HSDR_N_2 ; Type I	43.4	4.4	0.00024	25.5	0.0	26	77-104	35-60	(110)
7	PF04313.14 ; HSDR_N ; Type I r	41.4	4.9	0.00027	30.5	0.0	25	77-104	160-184	(235)
8	PF14082.6 ; DUF4263 ; Domain o	40.3	5.2	0.00029	27.6	0.0	25	78-104	45-69	(164)
9	PF06319.12 ; MmcB-like ; DNA r	36.5	6.6	0.00037	27.3	0.0	33	79-114	42-75	(148)
10	PF01939.16 ; NucS ; Endonuclea	33.9	7.7	0.00043	28.8	0.0	34	78-114	136-170	(226)
11	PF03838.14 ; RecU ; Recombinat	29.3	10	0.00058	26.8	0.0	25	78-106	54-78	(166)
PD-T4-5
1	PF07751.11 ; Abi_2 ; Abi-like	99.8	2.8E-25	1.6E-29	190.1	0.0	183	11-212	2-203	(203)
2	PF18725.1 ; HEPN_SAV2148 ; SAV	99.2	4.8E-15	2.7E-19	127.4	0.0	159	33-249	19-181	(215)
3	PF18731.1 ; HEPN_Swt1 ; Swt1-l	98.7	2.9E-12	1.6E-16	97.9	0.0	113	52-240	2-114	(115)
4	PF18729.1 ; HEPN_STY4199 ; STY	93.8	0.003	1.7E-07	53.4	0.0	72	130-213	181-252	(281)
5	PF18737.1 ; HEPN_MAE_28990 ; M	59.3	1.6	9.1E-05	34.2	0.0	54	188-249	146-199	(203)
6	PF15112.6 ; DUF4559 ; Domain o	52.7	2.5	0.00014	36.4	0.0	38	193-241	145-184	(306)
7	PF13643.6 ; DUF4145 ; Domain o	42.9	4.5	0.00025	26.8	0.0	21	188-208	54-74	(90)
8	PF18739.1 ; HEPN_Apea ; Apea-l	42.6	4.6	0.00026	28.1	0.0	27	186-212	71-97	(110)
9	PF05068.12 ; MtlR ; Mannitol r	41.9	4.8	0.00027	31.2	0.0	26	188-213	75-100	(165)
10	PF18735.1 ; HEPN_RiboL-PSP ; R	37.0	6.4	0.00036	29.8	0.0	23	46-68	29-51	(189)
11	PF12162.8 ; STAT1_TAZ2bind ; S	36.0	6.8	0.00038	20.1	0.0	15	1-15	10-24	(25)
12	PF08780.11 ; NTase_sub_bind ;	21.8	18	0.00098	25.2	0.0	22	191-212	75-96	(121)
13	PF18734.1 ; HEPN_AbiU2 ; AbiU2	20.7	19	0.0011	27.8	0.0	48	193-244	146-194	(214)
PD-T4-6
1	PF07714.17 ; Pkinase_Tyr ; Pro	99.8	2E-26	1.1E-30	209.6	0.0	260	10-284	3-298	(299)
2	PF00069.25 ; Pkinase ; Protein	99.8	7.5E-26	4.2E-30	201.4	0.0	239	9-276	2-252	(260)
3	PF14531.6 ; Kinase-like ; Kina	99.7	7.3E-23	4.1E-27	184.2	0.0	242	4-274	10-289	(289)
4	PF12330.8 ; Haspin_kinase ; Ha	99.7	1.6E-22	8.9E-27	191.9	0.0	240	8-277	142-392	(408)
5	PF07387.11 ; Seadorna_VP7 ; Se	99.7	3.3E-22	1.9E-26	182.0	0.0	166	8-231	63-230	(306)
6	PF05445.11 ; Pox_ser-thr_kin ;	99.5	7.1E-18	4E-22	158.9	0.0	190	7-224	150-379	(431)
7	PF06293.14 ; Kdo ; Lipopolysac	99.4	1.3E-17	7E-22	141.5	0.0	188	11-216	12-203	(204)
8	PF17667.1 ; Pkinase_fungal ; F	99.4	3.8E-17	2.1E-21	151.8	0.0	186	12-221	150-360	(360)
9	PF16474.5 ; KIND ; Kinase non-	99.3	6.8E-16	3.8E-20	131.5	0.0	143	106-290	2-156	(218)
10	PF13095.6 ; FTA2 ; Kinetochore	99.1	2E-14	1.1E-18	122.8	0.0	141	6-170	21-216	(216)
11	PF12260.8 ; PIP49_C ; Protein-	98.9	2.9E-13	1.6E-17	114.2	0.0	97	62-174	6-109	(200)
12	PF10707.9 ; YrbL-PhoP_reg ; Ph	98.9	5E-13	2.8E-17	112.7	0.0	142	8-173	3-176	(201)
13	PF10140.9 ; YukC ; WXG100 prot	98.8	2E-12	1.1E-16	119.2	0.0	168	65-277	13-181	(356)
14	PF06176.11 ; WaaY ; Lipopolysa	98.7	2.9E-12	1.6E-16	110.3	0.0	143	7-173	32-185	(229)
15	PF01163.22 ; RIO1 ; RIO1 famil	97.9	9.9E-09	5.5E-13	84.5	0.0	97	62-173	53-153	(184)
16	PF04655.14 ; APH_6_hur ; Amino	97.3	4.8E-07	2.7E-11	77.5	0.0	128	11-170	7-185	(248)
17	PF01636.23 ; APH ; Phosphotran	96.2	4.7E-05	2.6E-09	66.9	0.0	82	12-109	3-90	(301)
18	PF07914.11 ; DUF1679 ; Protein	96.0	6.9E-05	3.8E-09	69.3	0.0	32	139-171	264-295	(409)
19	PF03881.14 ; Fructosamin_kin ;	96.0	7.9E-05	4.4E-09	64.1	0.0	26	140-167	187-212	(286)
20	PF01633.20 ; Choline_kinase ;	95.7	0.00016	8.9E-09	58.5	0.0	32	139-171	140-171	(202)
PD-T4-7
1	PF13957.6 ; YafO_toxin ; Toxin	51.3	2.7	0.00015	31.6	0.0	47	118-164	29-81	(104)
2	PF17541.2 ; TssC ; Type VI sec	27.9	11	0.00063	35.2	0.0	45	193-241	272-316	(430)
3	PF11863.8 ; DUF3383 ; Protein	27.9	11	0.00063	35.3	0.0	54	204-258	325-378	(484)
4	PF04984.14 ; Phage_sheath_1 ;	17.6	25	0.0014	25.9	0.0	36	193-230	95-130	(137)
5	PF09230.10 ; DFF40 ; DNA fragm	13.9	35	0.002	29.1	0.0	26	85-125	137-162	(224)
6	PF18215.1 ; Rtt106_N ; Histone	11.8	45	0.0025	21.1	0.0	26	62-87	2-27	(47)
7	PF15738.5 ; YafQ_toxin ; Bacte	11.0	50	0.0028	21.3	0.0	23	143-165	63-85	(88)
8	PF08260.11 ; Kinin ; Insect ki	9.4	62	0.0035	13.0	0.0	6	116-121	3-8	(8)
9	PF14407.6 ; Frankia_peptide ;	8.8	68	0.0038	20.5	0.0	47	172-230	10-56	(61)
10	PF13986.6 ; DUF4224 ; Domain o	7.9	78	0.0044	19.3	0.0	25	207-231	16-40	(45)
PD-T4-8
1	PF14082.6 ; DUF4263 ; Domain o	99.7	1.1E-21	5.9E-26	172.8	0.0	155	224-396	2-164	(164)
2	PF01939.16 ; NucS ; Endonuclea	96.8	3.6E-06	2E-10	77.0	0.0	107	223-393	104-210	(226)
3	PF06250.11 ; YhcG_C ; YhcG PDD	95.8	0.00012	6.7E-09	61.5	0.0	80	222-325	17-101	(145)
4	PF15516.6 ; BpuSI_N ; BpuSI N-	84.9	0.12	6.4E-06	43.7	0.0	46	264-324	41-88	(152)
5	PF06319.12 ; MmcB-like ; DNA r	72.4	0.59	3.3E-05	38.8	0.0	57	224-293	12-68	(148)
6	PF13588.6 ; HSDR_N_2 ; Type I	69.5	0.76	4.3E-05	34.5	0.0	43	264-322	35-78	(110)
7	PF08011.11 ; PDDEXK_9 ; PD-(D/	62.2	1.3	7.4E-05	33.0	0.0	43	264-321	28-70	(97)
8	PF13366.6 ; PDDEXK_3 ; PD-(D/E	61.4	1.4	7.9E-05	34.5	0.0	77	222-323	20-96	(117)
9	PF18743.1 ; AHJR-like ; REase_	37.3	6.3	0.00035	30.2	0.0	25	264-289	41-65	(125)
10	PF06356.11 ; DUF1064 ; Protein	37.0	6.4	0.00036	30.1	0.0	26	264-289	62-87	(117)
11	PF03749.13 ; SfsA ; Sugar ferm	36.0	6.8	0.00038	32.0	0.0	38	243-289	21-63	(146)
12	PF04313.14 ; HSDR_N ; Type I r	31.2	9.2	0.00051	33.8	0.0	45	264-321	160-205	(235)
13	PF18742.1 ; DpnII-MboI ; REase	31.1	9.2	0.00051	31.2	0.0	56	223-289	29-84	(148)
14	PF08774.11 ; VRR_NUC ; VRR-NUC	30.2	9.8	0.00054	29.8	0.0	28	264-292	61-102	(127)
15	PF01646.16 ; Herpes_UL24 ; Her	29.0	11	0.00059	32.0	0.0	58	264-326	56-116	(174)
PD-T4-9A
1	PF09009.10 ; Exotox-A_cataly ;	99.6	1.2E-19	6.4E-24	138.5	0.0	121	1-140	11-144	(167)
2	PF13151.6 ; DUF3990 ; Protein	94.3	0.0018	9.9E-08	46.6	0.0	45	5-57	1-45	(153)
3	PF00644.20 ; PARP ; Poly(ADP-r	90.6	0.024	1.3E-06	41.6	0.0	63	4-69	48-118	(202)
4	PF18760.1 ; ART-PolyVal ; ADP-	71.0	0.67	3.7E-05	32.3	0.0	67	4-78	6-74	(154)
5	PF15633.6 ; Tox-ART-HYD1 ; HYD	53.2	2.4	0.00013	27.7	0.0	42	7-49	1-46	(100)
6	PF02763.14 ; Diphtheria_C ; Di	50.2	2.9	0.00016	30.4	0.0	71	2-78	14-95	(187)
7	PF08803.11 ; ydhR ; Putative m	33.8	7.8	0.00044	24.0	0.0	19	36-55	46-64	(96)
8	PF17317.2 ; MFA1_2 ; Mating ho	23.7	15	0.00085	19.0	0.0	17	28-45	13-29	(34)
9	PF12616.8 ; DUF3775 ; Protein	23.6	15	0.00086	22.0	0.0	9	34-42	22-30	(71)
10	PF11966.8 ; SSURE ; Fibronecti	17.6	25	0.0014	21.9	0.0	12	36-47	16-27	(81)
PD-T4-9B
1	PF08483.11 ; IstB_IS21_ATP ; I	69.2	0.78	4.4E-05	20.8	0.0	12	2-13	11-22	(29)
2	PF12249.8 ; AftA_C ; Arabinofu	67.8	0.88	4.9E-05	31.3	0.0	39	3-41	83-126	(186)
3	PF11471.8 ; Sugarporin_N ; Mal	47.1	3.5	0.0002	22.9	0.0	17	3-19	26-42	(54)
4	PF08832.10 ; SRC-1 ; Steroid r	35.9	6.8	0.00038	24.0	0.0	23	3-25	56-78	(82)
5	PF11460.8 ; DUF3007 ; Protein	32.7	8.3	0.00046	24.2	0.0	23	7-29	72-94	(96)
6	PF11116.8 ; DUF2624 ; Protein	26.7	12	0.00069	21.3	0.0	23	9-31	6-28	(83)
7	PF08218.11 ; Citrate_ly_lig ;	25.2	14	0.00076	21.3	0.0	17	2-18	41-57	(187)
8	PF09407.10 ; AbiEi_1 ; AbiEi a	23.5	16	0.00087	19.8	0.0	29	3-31	84-114	(128)
9	PF01068.21 ; DNA_ligase_A_M ;	22.3	17	0.00095	21.4	0.0	14	2-15	132-145	(206)
10	PF09720.10 ; Unstab_antitox ;	21.7	18	0.00099	18.0	0.0	19	2-20	2-20	(54)
11	PF02885.17 ; Glycos_trans_3N ;	21.2	18	0.001	17.6	0.0	36	3-38	14-50	(63)
12	PF11387.8 ; DUF2795 ; Protein	21.1	19	0.001	18.1	0.0	26	6-31	9-34	(45)
13	PF01467.26 ; CTP_transf_like ;	20.8	19	0.0011	19.8	0.0	15	2-16	44-58	(166)
14	PF17243.2 ; POTRA_TamA_1 ; POT	20.6	19	0.0011	18.4	0.0	28	14-41	32-59	(76)
PD-T4-9C
1	PF02556.14 ; SecB ; Preprotein	99.8	3.5E-23	2E-27	134.6	0.0	124	2-127	7-143	(144)
2	PF03526.13 ; Microcin ; Colici	32.2	8.6	0.00048	19.5	0.0	21	84-104	13-33	(55)
3	PF17500.2 ; Colicin_K ; Colici	26.2	13	0.00071	20.7	0.0	25	82-106	35-59	(96)
4	PF08747.11 ; DUF1788 ; Domain	24.0	15	0.00084	21.4	0.0	18	80-97	60-77	(122)
5	PF03612.14 ; EIIBC-GUT_N ; Sor	22.6	17	0.00092	23.3	0.0	19	102-120	72-91	(188)
6	PF17334.2 ; CsgA ; Minor curli	22.4	17	0.00094	20.0	0.0	19	90-108	4-22	(83)
7	PF06952.11 ; PsiA ; PsiA prote	20.6	19	0.0011	23.8	0.0	20	90-109	36-55	(236)
8	PF04159.13 ; NB ; NB glycoprot	18.8	22	0.0013	19.3	0.0	18	102-119	77-96	(100)
9	PF14821.6 ; Thr_synth_N ; Thre	13.8	36	0.002	17.7	0.0	34	85-118	6-40	(77)
10	PF17568.2 ; DUF5474 ; Family o	11.9	45	0.0025	17.5	0.0	14	108-121	51-64	(77)
PD-T4-10A
1	PF05917.11 ; DUF874 ; Helicoba	20.1	20	0.0011	28.7	0.0	36	127-162	72-111	(398)
2	PF17521.2 ; Secapin ; Honey be	15.8	29	0.0016	19.6	0.0	16	39-55	20-35	(45)
3	PF14113.6 ; Tae4 ; Type VI sec	7.5	84	0.0047	20.7	0.0	26	133-158	76-101	(125)
4	PF11586.8 ; DUF3242 ; Protein	6.7	97	0.0054	21.3	0.0	52	101-156	53-105	(129)
5	PF08803.11 ; ydhR ; Putative m	6.4	1E+02	0.0057	18.4	0.0	22	91-112	43-64	(96)
6	PF16250.5 ; DUF4907 ; Domain o	5.3	1.3E+02	0.0072	17.9	0.0	20	97-116	31-50	(68)
7	PF11132.8 ; SplA ; Transcripti	5.3	1.3E+02	0.0073	18.5	0.0	16	97-112	55-70	(73)
8	PF10279.9 ; Latarcin ; Latarci	5.2	1.4E+02	0.0076	17.8	0.0	18	101-118	33-50	(61)
9	PF09954.9 ; DUF2188 ; Uncharac	4.8	1.5E+02	0.0082	16.0	0.0	37	97-143	20-56	(60)
10	PF18579.1 ; Raf1_HTH ; Rubisco	4.7	1.5E+02	0.0086	17.4	0.0	10	3-12	41-50	(61)
PD-T4-10B
1	PF11035.8 ; SnAPC_2_like ; Sma	20.1	20	0.0011	31.7	0.0	73	253-343	185-257	(318)
2	PF02487.17 ; CLN3 ; CLN3 prote	16.4	28	0.0015	31.7	0.0	23	189-211	358-380	(412)
3	PF14283.6 ; DUF4366 ; Domain o	15.4	31	0.0017	27.0	0.0	58	14-73	5-63	(149)
4	PF05137.13 ; PilN ; Fimbrial a	10.8	51	0.0029	21.3	0.0	47	198-246	2-50	(82)
5	PF12108.8 ; SF3a60_bindingd ;	10.1	56	0.0031	16.8	0.0	17	324-340	7-23	(27)
6	PF12693.7 ; GspL_C ; GspL peri	9.9	58	0.0032	24.0	0.0	56	191-246	72-128	(151)
7	PF16554.5 ; OAM_dimer ; Dimeri	8.7	68	0.0038	21.9	0.0	29	283-311	20-48	(77)
8	PF03705.15 ; CheR_N ; CheR met	8.4	72	0.004	18.0	0.0	33	283-315	18-50	(53)
9	PF09868.9 ; DUF2095 ; Uncharac	7.7	82	0.0046	23.8	0.0	53	220-274	63-115	(128)
10	PF04763.12 ; DUF562 ; Protein	7.6	83	0.0046	24.2	0.0	23	190-212	46-68	(146)
PD-λ-1
1	PF13250.6 ; DUF4041 ; Domain o	99.3	1.6E-16	8.8E-21	120.7	0.0	56	197-252	1-56	(56)
2	PF10544.9 ; T5orf172 ; T5orf17	99.0	6.6E-14	3.7E-18	112.2	0.0	83	357-448	1-83	(88)
3	PF13455.6 ; MUG113 ; Meiotical	98.6	1.3E-11	7.2E-16	96.3	0.0	77	373-449	1-77	(78)
4	PF09726.9 ; Macoilin ; Macoili	73.0	0.56	3.1E-05	50.2	0.0	40	299-339	574-613	(659)
5	PF00430.18 ; ATP-synt_B ; ATP	62.6	1.3	7.2E-05	36.1	0.0	27	4-30	1-27	(131)
6	PF10977.8 ; DUF2797 ; Protein	58.5	1.7	9.6E-05	39.9	0.0	63	352-424	66-129	(234)
7	PF15818.5 ; CCDC73 ; Coiled-co	54.9	2.2	0.00012	47.8	0.0	15	326-340	329-343	(1039)
8	PF01541.24 ; GIY-YIG ; GIY-YIG	53.5	2.4	0.00013	30.3	0.0	32	357-392	2-33	(86)
9	PF10226.9 ; CCDC85 ; CCDC85 fa	36.1	6.8	0.00038	35.1	0.0	55	113-167	69-131	(191)
10	PF05405.14 ; Mt_ATP-synt_B ; M	34.0	7.7	0.00043	32.1	0.0	25	6-30	17-41	(163)
11	PF15967.5 ; Nucleoporin_FG2 ;	31.3	9.1	0.00051	40.2	0.0	27	140-166	346-372	(605)
12	PF06160.12 ; EzrA ; Septation	30.8	9.4	0.00052	37.8	0.0	11	410-420	479-489	(556)
13	PF10146.9 ; zf-C4H2 ; Zinc fin	30.6	9.5	0.00053	35.5	0.0	22	100-121	81-102	(249)
14	PF17078.5 ; SHE3 ; SWI5-depend	28.2	11	0.00062	33.9	0.0	26	192-217	177-202	(224)
15	PF06295.12 ; DUF1043 ; Protein	26.5	13	0.0007	30.3	0.0	18	10-27	2-19	(121)
16	PF06785.11 ; UPF0242 ; Unchara	25.5	13	0.00075	33.8	0.0	76	276-351	130-208	(222)
17	PF15991.5 ; G_path_suppress ;	23.3	16	0.00088	34.1	0.0	7	469-475	217-223	(257)
18	PF07172.11 ; GRP ; Glycine ric	23.2	16	0.00088	30.7	0.0	15	1-15	1-15	(131)
19	PF07271.11 ; Cytadhesin_P30 ;	22.5	17	0.00093	34.2	0.0	27	2-28	57-88	(288)
20	PF12128.8 ; DUF3584 ; Protein	22.3	17	0.00094	40.1	0.0	18	147-164	354-371	(1195)
PD-λ-2Α
1	PF09907.9 ; HigB_toxin ; HigB_	99.8	3.4E-26	1.9E-30	131.1	0.0	71	21-91	1-71	(74)
2	PF15738.5 ; YafQ_toxin ; Bacte	76.4	0.39	2.2E-05	24.5	0.0	34	56-92	54-87	(88)
3	PF06769.14 ; YoeB_toxin ; YoeB	68.1	0.85	4.8E-05	23.0	0.0	31	56-89	51-81	(81)
4	PF15781.5 ; ParE-like_toxin ;	63.7	1.2	6.7E-05	22.5	0.0	34	57-91	46-81	(86)
5	PF00584.20 ; SecE ; SecE/Sec61	53.5	2.4	0.00013	20.7	0.0	25	24-48	3-27	(55)
6	PF06174.11 ; DUF987 ; Protein	51.0	2.8	0.00015	22.0	0.0	20	3-22	1-20	(65)
7	PF11663.8 ; Toxin_YhaV ; Toxin	45.5	3.9	0.00022	23.9	0.0	30	56-86	70-99	(138)
8	PF06296.12 ; RelE ; RelE toxin	36.3	6.7	0.00037	22.1	0.0	70	3-85	1-76	(120)
9	PF05973.14 ; Gp49 ; Phage deri	30.5	9.6	0.00054	18.9	0.0	33	56-90	37-71	(87)
10	PF13734.6 ; Inhibitor_I69 ; Sp	28.0	11	0.00063	19.9	0.0	18	55-72	45-63	(99)
11	PF09793.9 ; AD ; Anticodon-bin	24.6	14	0.0008	19.7	0.0	22	40-61	37-59	(89)
12	PF08984.11 ; DUF1858 ; Domain	23.8	15	0.00084	16.6	0.0	20	9-28	5-24	(54)
13	PF11387.8 ; DUF2795 ; Protein	23.3	16	0.00088	16.8	0.0	34	8-42	10-44	(45)
14	PF05015.13 ; HigB-like_toxin ;	22.9	16	0.0009	18.4	0.0	26	56-84	62-87	(93)
15	PF00016.20 ; RuBisCO_large ; R	22.0	17	0.00097	24.0	0.0	19	10-28	290-308	(308)
PD-λ-2Β
1	PF06114.13 ; Peptidase_M78 ; I	99.1	1.1E-14	6.2E-19	114.0	0.0	121	246-374	1-125	(125)
2	PF13058.6 ; DUF3920 ; Protein	98.2	9.9E-10	5.5E-14	85.4	0.0	88	238-335	26-119	(126)
3	PF18818.1 ; MPTase-PolyVal ; M	97.1	8.5E-07	4.7E-11	68.5	0.0	86	242-336	3-92	(128)
4	PF12844.7 ; HTH_19 ; Helix-tur	96.8	4.4E-06	2.5E-10	54.7	0.0	59	61-119	2-61	(64)
5	PF01381.22 ; HTH_3 ; Helix-tur	96.7	6.7E-06	3.7E-10	51.8	0.0	54	63-116	1-55	(55)
6	PF15731.5 ; MqsA_antitoxin ; A	96.4	2.1E-05	1.1E-09	60.5	0.0	58	59-117	70-128	(131)
7	PF13413.6 ; HTH_25 ; Helix-tur	96.3	3.3E-05	1.9E-09	49.6	0.0	53	63-115	2-60	(61)
8	PF07022.13 ; Phage_CI_repr ; B	96.1	5.9E-05	3.3E-09	49.2	0.0	57	62-119	2-60	(65)
9	PF13744.6 ; HTH_37 ; Helix-tur	96.1	6.1E-05	3.4E-09	51.4	0.0	61	57-117	16-78	(79)
10	PF08667.10 ; BetR ; BetR domai	96.1	6.1E-05	3.4E-09	61.2	0.0	65	57-121	4-73	(174)
11	PF05269.11 ; Phage_CII ; Bacte	95.7	0.00017	9.7E-09	51.5	0.0	52	66-119	18-70	(91)
12	PF08965.10 ; DUF1870 ; Domain	95.6	0.0002	1.1E-08	53.7	0.0	60	60-119	3-65	(118)
13	PF10078.9 ; DUF2316 ; Uncharac	95.6	0.00021	1.1E-08	50.4	0.0	61	57-118	9-77	(89)
14	PF05339.11 ; DUF739 ; Protein	95.6	0.00022	1.2E-08	46.6	0.0	57	60-116	5-62	(69)
15	PF13560.6 ; HTH_31 ; Helix-tur	95.6	0.00023	1.3E-08	45.7	0.0	58	60-117	3-62	(64)
16	PF16557.5 ; CUTL ; CUT1-like D	95.5	0.00026	1.5E-08	47.3	0.0	58	58-117	9-67	(70)
17	PF12116.8 ; SpoIIID ; Stage II	95.5	0.00029	1.6E-08	48.7	0.0	59	60-118	8-68	(82)
18	PF02376.15 ; CUT ; CUT domain	95.3	0.00037	2.1E-08	47.3	0.0	60	56-115	5-71	(77)
19	PF04814.13 ; HNF-1_N ; Hepatoc	95.2	0.00044	2.4E-08	55.6	0.0	54	57-110	112-166	(167)
20	PF15943.5 ; YdaS_antitoxin ; P	95.2	0.00052	2.9E-08	44.3	0.0	53	64-118	2-57	(64)
PD-λ-2C
1	PF14350.6 ; Beta_protein ; Bet	100.0	6.7E-56	3.8E-60	418.1	0.0	335	5-358	1-344	(344)
2	PF07216.12 ; LcrG ; LcrG prote	11.6	46	0.0026	22.3	0.0	27	159-185	19-45	(86)
3	PF05209.13 ; MinC_N ; Septum f	8.8	67	0.0038	21.4	0.0	29	156-184	26-54	(103)
4	PF11823.8 ; DUF3343 ; Protein	7.2	89	0.005	19.3	0.0	14	135-148	37-50	(69)
5	PF01361.21 ; Tautomerase ; Tau	6.9	94	0.0052	17.3	0.0	13	74-86	36-48	(60)
6	PF07827.11 ; KNTase_C ; KNTase	6.4	1E+02	0.0057	21.5	0.0	36	2-37	69-104	(132)
7	PF13269.6 ; DUF4060 ; Protein	6.1	1.1E+02	0.0061	19.8	0.0	12	254-265	24-35	(74)
8	PF09071.10 ; Alpha-amyl_C ; Al	5.4	1.3E+02	0.0071	18.8	0.0	16	209-224	38-53	(67)
9	PF13540.6 ; RCC1_2 ; Regulator	5.2	1.3E+02	0.0075	11.8	0.0	9	319-327	18-26	(30)
10	PF18344.1 ; CBM32 ; Carbohydra	5.0	1.4E+02	0.0078	18.5	0.0	28	16-43	16-46	(64)
PD-λ-3A
1	PF15516.6 ; BpuSI_N ; BpuSI N-	92.3	0.01	5.6E-07	42.6	0.0	44	91-135	42-86	(152)
2	PF13366.6 ; PDDEXK_3 ; PD-(D/E	90.9	0.02	1.1E-06	38.4	0.0	47	93-147	61-107	(117)
3	PF18743.1 ; AHJR-like ; REase_	81.3	0.21	1.2E-05	32.8	0.0	83	39-143	7-93	(125)
4	PF18742.1 ; DpnII-MboI ; REase	76.3	0.4	2.2E-05	33.4	0.0	88	38-149	29-120	(148)
5	PF13588.6 ; HSDR_N_2 ; Type I	70.1	0.73	4.1E-05	28.8	0.0	50	91-142	36-85	(110)
6	PF08774.11 ; VRR_NUC ; VRR-NUC	67.0	0.93	5.2E-05	30.2	0.0	28	90-117	61-100	(127)
7	PF01870.18 ; Hjc ; Archaeal ho	66.6	0.96	5.4E-05	27.3	0.0	47	92-141	24-72	(87)
8	PF10117.9 ; McrBC ; McrBC 5-me	61.8	1.4	7.6E-05	33.2	0.0	50	90-141	256-311	(316)
9	PF06250.11 ; YhcG_C ; YhcG PDD	61.8	1.4	7.7E-05	29.7	0.0	80	37-133	17-96	(145)
10	PF04411.12 ; PDDEXK_7 ; PD-(D/	61.6	1.4	7.8E-05	29.7	0.0	46	90-135	71-123	(149)
11	PF06356.11 ; DUF1064 ; Protein	54.0	2.3	0.00013	27.4	0.0	39	90-134	62-100	(117)
12	PF09254.11 ; Endonuc-FokI_C ;	47.5	3.4	0.00019	29.7	0.0	43	91-133	60-104	(191)
13	PF14281.6 ; PDDEXK_4 ; PD-(D/E	42.9	4.5	0.00025	27.4	0.0	24	91-117	74-97	(169)
14	PF15518.6 ; L_protein_N ; L pr	42.4	4.6	0.00026	26.2	0.0	25	90-117	69-93	(103)
15	PF14082.6 ; DUF4263 ; Domain o	40.8	5.1	0.00028	26.9	0.0	25	92-117	46-70	(164)
16	PF04313.14 ; HSDR_N ; Type I r	40.5	5.2	0.00029	29.7	0.0	25	90-116	160-184	(235)
17	PF06616.11 ; BsuBI_PstI_RE ; B	37.1	6.4	0.00036	27.5	0.0	46	90-137	66-111	(153)
18	PF04471.12 ; Mrr_cat ; Restric	36.0	6.8	0.00038	24.4	0.0	54	92-146	41-99	(128)
19	PF13156.6 ; Mrr_cat_2 ; Restri	35.6	6.9	0.00039	24.1	0.0	51	92-143	28-79	(123)
20	PF09571.10 ; RE_XcyI ; XcyI re	33.8	7.8	0.00043	30.1	0.0	28	91-118	201-230	(305)
PD-λ-3B
1	PF09509.10 ; Hypoth_Ymh ; Prot	99.9	1.8E-27	1E-31	179.5	0.0	113	140-258	1-122	(122)
2	PF18860.1 ; AbiJ_NTD3 ; AbiJ N	97.8	1.4E-08	7.6E-13	79.4	0.0	103	6-112	1-126	(168)
3	PF13643.6 ; DUF4145 ; Domain o	88.9	0.043	2.4E-06	36.1	0.0	88	149-253	2-89	(90)
4	PF14355.6 ; Abi_C ; Abortive i	68.2	0.85	4.7E-05	29.5	0.0	48	207-255	25-75	(82)
5	PF18731.1 ; HEPN_Swt1 ; Swt1-l	54.4	2.2	0.00012	28.6	0.0	40	217-261	76-115	(115)
6	PF14160.6 ; FAM110_C ; Centros	33.4	8	0.00045	27.0	0.0	19	26-44	17-35	(121)
7	PF18725.1 ; HEPN_SAV2148 ; SAV	32.2	8.6	0.00048	29.4	0.0	46	215-265	132-177	(215)
8	PF05168.14 ; HEPN ; HEPN domai	31.8	8.8	0.00049	24.9	0.0	105	147-262	12-119	(120)
9	PF05068.12 ; MtlR ; Mannitol r	27.3	12	0.00066	27.4	0.0	98	155-254	9-113	(165)
10	PF18735.1 ; HEPN_RiboL-PSP ; R	19.7	21	0.0012	25.5	0.0	45	218-263	137-186	(189)
PD-λ-3C
1	PF06433.14 ; Me-amine-dh_H ; M	99.4	6.2e-17	3.2e-21	144.8	0	253	154-448	1-338	(342)
2	PF20426.1 ; NBCH_WD40 ; Neurob	99.3	1e-15	5.2e-20	137.8	0	279	146-477	11-346	(350)
3	PF00930.24 ; DPPIV_N ; Dipepti	99.1	2.7e-14	1.4e-18	129.4	0	272	154-471	1-374	(374)
4	PF18975.3 ; DUF5711 ; Family o	99	4.8e-14	2.5e-18	126.4	0	287	123-473	34-344	(344)
5	PF16529.8 ; Ge1_WD40 ; WD40 re	99	8.7e-14	4.4e-18	123.3	0	256	125-434	2-331	(332)
6	PF08553.13 ; VID27 ; VID27 C-t	99	9.5e-14	4.8e-18	125.4	0	276	145-477	2-343	(356)
7	PF02239.19 ; Cytochrom_D1 ; Cy	99	9.6e-14	4.9e-18	126.6	0	296	153-477	1-372	(394)
8	PF16465.8 ; DUF5046 ; Domain o	99	1.1e-13	5.6e-18	119.6	0	234	130-426	1-245	(264)
9	PF10282.12 ; Lactonase ; Lacto	99	1.2e-13	6.2e-18	123.4	0	280	157-474	1-328	(351)
10	PF05694.14 ; SBP56 ; 56kDa sel	99	1.4e-13	6.9e-18	129.9	0	296	125-471	37-476	(477)
11	PF16756.8 ; PALB2_WD40 ; Partn	99	1.8e-13	8.9e-18	123.6	0	262	132-429	17-350	(350)
12	PF14655.9 ; RAB3GAP2_N ; Rab3	99	1.8e-13	9.3e-18	125.4	0	260	147-446	3-395	(397)
13	PF17005.8 ; WD40_like ; WD40-l	98.9	5.3e-13	2.7e-17	118.9	0	265	146-477	1-311	(344)
14	PF14583.9 ; Pectate_lyase22 ;	98.9	5.4e-13	2.8e-17	121.6	0	275	148-474	38-381	(386)
15	PF05096.15 ; Glu_cyclase_2 ; G	98.8	1.1e-12	5.5e-17	112	0	221	115-378	3-254	(254)
16	PF16529.8 ; Ge1_WD40 ; WD40 re	98.8	2.7e-12	1.4e-16	113.5	0	250	203-475	22-329	(332)
17	PF10282.12 ; Lactonase ; Lacto	98.7	4.4e-12	2.3e-16	113.1	0	256	147-440	39-339	(351)
18	PF06433.14 ; Me-amine-dh_H ; M	98.7	4.5e-12	2.3e-16	112.6	0	214	149-390	39-329	(342)
19	PF00930.24 ; DPPIV_N ; Dipepti	98.7	5e-12	2.6e-16	114.2	0	231	209-475	1-335	(374)
20	PF00082.25 ; Peptidase_S8 ; Su	98.7	5.4e-12	2.7e-16	122.9	0	295	131-477	12-339	(609)
PD-λ-4A
1	PF14516.6 ; AAA_35 ; AAA-like	98.0	5.5E-09	3.1E-13	116.0	0.0	163	226-392	22-245	(330)
2	PF05673.13 ; DUF815 ; Protein	97.9	1.1E-08	6.2E-13	108.2	0.0	152	233-390	53-249	(252)
3	PF01637.18 ; ATPase_2 ; ATPase	97.6	4.7E-08	2.6E-12	99.4	0.0	156	224-384	9-208	(209)
4	PF00308.18 ; Bac_DnaA ; Bacter	97.5	1.4E-07	7.7E-12	96.6	0.0	155	234-390	33-213	(219)
5	PF00931.22 ; NB-ARC ; NB-ARC d	97.5	1.5E-07	8.2E-12	98.0	0.0	155	235-391	19-204	(240)
6	PF10443.9 ; RNA12 ; RNA12 prot	97.4	1.7E-07	9.3E-12	108.0	0.0	97	295-391	148-277	(424)
7	PF09820.9 ; AAA-ATPase_like ;	97.3	4.6E-07	2.6E-11	97.1	0.0	152	233-384	30-262	(278)
8	PF07693.14 ; KAP_NTPase ; KAP	96.8	3.9E-06	2.2E-10	91.1	0.0	97	293-389	169-300	(307)
9	PF10923.8 ; DUF2791 ; P-loop D	96.8	5.2E-06	2.9E-10	94.7	0.0	50	208-260	26-75	(413)
10	PF05729.12 ; NACHT ; NACHT dom	96.5	1.5E-05	8.3E-10	76.9	0.0	126	235-360	1-167	(170)
11	PF13173.6 ; AAA_14 ; AAA domai	96.3	3.1E-05	1.7E-09	71.1	0.0	111	234-352	2-130	(131)
12	PF01695.17 ; IstB_IS21 ; IstB-	95.9	9.2E-05	5.2E-09	72.4	0.0	102	224-330	39-150	(179)
13	PF04665.12 ; Pox_A32 ; Poxviru	95.9	0.00011	6.2E-09	75.8	0.0	148	232-384	11-194	(238)
14	PF02702.17 ; KdpD ; Osmosensit	95.9	0.00011	6.3E-09	73.9	0.0	28	233-260	3-30	(209)
15	PF05621.11 ; TniB ; Bacterial	95.8	0.00014	7.6E-09	71.6	0.0	27	233-259	34-60	(191)
16	PF00158.26 ; Sigma54_activat ;	95.7	0.00016	8.9E-09	69.3	0.0	27	233-259	21-47	(169)
17	PF04851.15 ; ResIII ; Type III	95.7	0.00016	9E-09	67.6	0.0	38	223-260	12-49	(151)
18	PF13245.6 ; AAA_19 ; AAA domai	95.4	0.00031	1.7E-08	63.9	0.0	28	232-259	9-36	(132)
19	PF13177.6 ; DNA_pol3_delta2 ;	95.4	0.00032	1.8E-08	73.4	0.0	25	234-258	19-43	(297)
20	PF14532.6 ; Sigma54_activ_2 ;	95.1	0.00055	3.1E-08	62.8	0.0	85	232-330	19-107	(135)
PD-λ-4B
1	PF06054.11 ; CoiA ; Competence	93.6	0.0037	2.1E-07	53.5	0.0	59	1-66	1-63	(390)
2	PF11682.8 ; zinc_ribbon_11 ; P	93.1	0.0056	3.1E-07	43.9	0.0	62	1-69	5-71	(128)
3	PF18256.1 ; HscB_4_cys ; Co-ch	57.0	1.9	0.00011	21.1	0.0	14	24-37	13-26	(27)
4	PF18439.1 ; zf_UBZ ; Ubiquitin	53.1	2.4	0.00014	21.4	0.0	14	28-41	2-15	(32)
5	PF08882.11 ; Acetone_carb_G ;	51.9	2.6	0.00015	28.6	0.0	15	24-38	71-85	(112)
6	PF07754.11 ; DUF1610 ; Domain	50.9	2.8	0.00016	19.5	0.0	11	25-35	13-23	(24)
7	PF04475.12 ; DUF555 ; Protein	45.0	4	0.00022	27.0	0.0	21	23-43	41-61	(101)
8	PF18319.1 ; PriA_CRR ; PriA DN	43.8	4.2	0.00024	19.1	0.0	9	31-39	1-9	(27)
9	PF13717.6 ; zinc_ribbon_4 ; zi	41.9	4.8	0.00027	19.1	0.0	11	28-38	2-12	(37)
10	PF11520.8 ; Cren7 ; Chromatin	41.4	4.9	0.00027	23.8	0.0	30	9-38	13-49	(58)
11	PF03966.16 ; Trm112p ; Trm112p	40.7	5.1	0.00029	20.1	0.0	13	27-39	6-18	(40)
12	PF08271.12 ; TF_Zn_Ribbon ; TF	39.5	5.5	0.00031	20.0	0.0	10	29-38	1-10	(43)
13	PF13719.6 ; zinc_ribbon_5 ; zi	39.4	5.5	0.00031	19.1	0.0	11	28-38	2-12	(37)
14	PF03604.13 ; DNA_RNApol_7kD ;	39.1	5.6	0.00031	18.9	0.0	11	29-39	1-11	(32)
15	PF18450.1 ; zf_C2H2_6 ; Zinc F	37.9	6	0.00034	19.7	0.0	11	28-38	2-12	(28)
16	PF04423.14 ; Rad50_zn_hook ; R	37.2	6.3	0.00035	21.7	0.0	15	27-41	18-32	(52)
17	PF10571.9 ; UPF0547 ; Uncharac	36.4	6.6	0.00037	18.3	0.0	9	30-38	2-10	(25)
18	PF18414.1 ; zf_C2H2_10 ; C2H2	36.2	6.7	0.00037	18.3	0.0	11	28-38	2-12	(26)
19	PF08792.10 ; A2L_zn_ribbon ; A	36.1	6.7	0.00038	19.1	0.0	15	24-38	17-31	(33)
20	PF08274.12 ; PhnA_Zn_Ribbon ;	35.3	7.1	0.0004	18.4	0.0	12	28-39	2-13	(30)
PD-λ-5A
1	PF02195.18 ; ParBc ; ParB-like	96.4	2.1E-05	1.2E-09	60.8	0.0	65	6-89	2-68	(92)
2	PF08857.11 ; ParBc_2 ; Putativ	76.3	0.4	2.2E-05	41.5	0.0	67	6-91	2-75	(184)
3	PF17130.4 ; Peptidase_M99_m ;	50.3	2.9	0.00016	30.0	0.0	30	55-86	39-68	(73)
4	PF03235.14 ; DUF262 ; Protein	36.6	6.5	0.00036	34.0	0.0	50	41-91	25-84	(227)
5	PF13643.6 ; DUF4145 ; Domain o	35.6	7	0.00039	28.0	0.0	30	388-418	6-35	(90)
6	PF10844.8 ; DUF2577 ; Protein	14.8	33	0.0018	28.1	0.0	28	49-77	129-156	(157)
7	PF04023.14 ; FeoA ; FeoA domai	12.4	42	0.0024	22.4	0.0	24	44-67	21-44	(73)
8	PF18763.1 ; ddrB-ParB ; ddrB-l	9.4	62	0.0035	25.6	0.0	18	74-91	80-97	(134)
9	PF01255.19 ; Prenyltransf ; Pu	8.7	69	0.0039	26.9	0.0	15	75-89	1-15	(214)
10	PF18735.1 ; HEPN_RiboL-PSP ; R	8.0	77	0.0043	25.3	0.0	30	469-498	147-183	(189)
PD-λ-5B
1	PF02086.15 ; MethyltransfD12 ;	99.9	3.6E-33	2E-37	234.6	0.0	231	9-262	1-237	(238)
2	PF01555.18 ; N6_N4_Mtase ; DNA	74.7	0.47	2.6E-05	34.8	0.0	37	31-69	144-180	(183)
3	PF02384.16 ; N6_Mtase ; N-6 DN	74.4	0.48	2.7E-05	38.6	0.0	41	31-71	46-89	(318)
4	PF12847.7 ; Methyltransf_18 ;	67.3	0.91	5.1E-05	31.6	0.0	51	17-71	5-55	(151)
5	PF01170.18 ; UPF0020 ; Putativ	63.7	1.2	6.7E-05	34.0	0.0	20	31-50	29-48	(209)
6	PF11599.8 ; AviRa ; RRNA methy	62.8	1.3	7.1E-05	34.4	0.0	19	31-49	50-68	(224)
7	PF02475.16 ; Met_10 ; Met-10+	61.8	1.4	7.7E-05	32.7	0.0	54	13-70	87-140	(201)
8	PF00145.17 ; DNA_methylase ; C	60.1	1.5	8.6E-05	35.5	0.0	39	33-72	2-40	(321)
9	PF05063.14 ; MT-A70 ; MT-A70	58.1	1.8	9.8E-05	31.2	0.0	14	31-44	151-164	(172)
10	PF09445.10 ; Methyltransf_15 ;	57.3	1.9	0.0001	30.7	0.0	38	32-71	2-39	(164)
11	PF01189.17 ; Methyltr_RsmB-F ;	57.1	1.9	0.00011	31.8	0.0	41	31-71	9-50	(200)
12	PF01555.18 ; N6_N4_Mtase ; DNA	54.1	2.3	0.00013	30.7	0.0	12	195-206	2-13	(183)
13	PF12692.7 ; Methyltransf_17 ;	54.1	2.3	0.00013	29.9	0.0	49	17-68	18-66	(158)
14	PF05971.12 ; Methyltransf_10 ;	51.9	2.6	0.00015	34.1	0.0	41	31-71	104-144	(308)
15	PF05063.14 ; MT-A70 ; MT-A70	50.3	2.9	0.00016	29.9	0.0	12	195-206	2-13	(172)
16	PF04378.13 ; RsmJ ; Ribosomal	49.1	3.1	0.00017	32.6	0.0	36	165-206	106-141	(249)
17	PF02390.17 ; Methyltransf_4 ;	46.8	3.6	0.0002	28.9	0.0	40	32-71	3-42	(181)
18	PF02527.15 ; GidB ; rRNA small	46.5	3.6	0.0002	29.8	0.0	39	33-71	54-92	(185)
19	PF05958.11 ; tRNA_U5-meth_tr ;	44.6	4.1	0.00023	33.7	0.0	32	32-65	202-233	(356)
20	PF01564.17 ; Spermine_synth ;	42.6	4.6	0.00026	28.6	0.0	41	31-71	19-59	(181)
PD-λ-6
1	PF06305.11 ; LapA_dom ; Lipopo	87.5	0.065	3.6E-06	32.4	0.0	21	6-26	25-46	(66)
2	PF16082.5 ; Phage_holin_2_4 ;	87.0	0.073	4.1E-06	34.5	0.0	32	9-40	35-66	(76)
3	PF16080.5 ; Phage_holin_2_3 ;	69.4	0.77	4.3E-05	27.4	0.0	22	10-31	27-48	(55)
4	PF12732.7 ; YtxH ; YtxH-like p	66.7	0.95	5.3E-05	27.3	0.0	18	8-25	2-19	(82)
5	PF04971.12 ; Phage_holin_2_1 ;	59.2	1.6	9.1E-05	26.7	0.0	23	9-31	36-58	(64)
6	PF06892.11 ; Phage_CP76 ; Phag	57.0	1.9	0.00011	29.1	0.0	39	89-127	106-144	(157)
7	PF04286.12 ; DUF445 ; Protein	46.4	3.6	0.0002	31.2	0.0	20	7-26	344-363	(364)
8	PF06295.12 ; DUF1043 ; Protein	45.1	4	0.00022	27.3	0.0	19	7-25	2-20	(121)
9	PF15786.5 ; PET117 ; PET assem	44.5	4.1	0.00023	25.5	0.0	25	10-34	5-29	(66)
10	PF04065.15 ; Not3 ; Not1 N-ter	42.2	4.7	0.00026	30.8	0.0	43	75-117	167-216	(232)
11	PF05957.13 ; DUF883 ; Bacteria	41.7	4.8	0.00027	24.6	0.0	18	3-20	74-91	(94)
12	PF02609.16 ; Exonuc_VII_S ; Ex	39.4	5.5	0.00031	23.0	0.0	40	85-124	9-48	(52)
13	PF15672.5 ; Mucin15 ; Cell-mem	35.3	7.1	0.0004	30.6	0.0	10	8-17	219-228	(314)
14	PF06365.12 ; CD34_antigen ; CD	35.2	7.1	0.0004	29.0	0.0	26	6-31	98-123	(193)
15	PF15179.6 ; Myc_target_1 ; Myc	33.2	8.1	0.00045	29.4	0.0	25	7-31	26-50	(196)
16	PF10112.9 ; Halogen_Hydrol ; 5	31.9	8.7	0.00049	26.5	0.0	52	72-123	114-172	(190)
17	PF14068.6 ; YuiB ; Putative me	31.8	8.8	0.00049	26.3	0.0	15	6-20	75-89	(101)
18	PF12301.8 ; CD99L2 ; CD99 anti	31.6	8.9	0.0005	28.1	0.0	18	7-24	111-128	(160)
19	PF11981.8 ; DUF3482 ; Domain o	30.8	9.4	0.00052	29.2	0.0	21	4-24	169-189	(288)
20	PF18032.1 ; FRP ; Photoprotect	30.4	9.6	0.00054	24.5	0.0	36	79-114	62-97	(99)
PD-T7-1
1	PF01870.18 ; Hjc ; Archaeal ho	80.4	0.24	1.3E-05	36.8	0.0	43	177-219	3-47	(87)
2	PF11645.8 ; PDDEXK_5 ; PD-(D/E	55.1	2.1	0.00012	34.1	0.0	49	171-219	5-56	(138)
3	PF06616.11 ; BsuBI_PstI_RE ; B	53.9	2.3	0.00013	36.0	0.0	80	135-220	12-94	(153)
4	PF18743.1 ; AHJR-like ; REase_	51.0	2.8	0.00015	32.9	0.0	38	181-218	17-65	(125)
5	PF09254.11 ; Endonuc-FokI_C ;	49.6	3	0.00017	36.4	0.0	48	172-219	34-88	(191)
6	PF03852.15 ; Vsr ; DNA mismatc	49.1	3.1	0.00017	30.4	0.0	38	174-213	21-62	(75)
7	PF02646.16 ; RmuC ; RmuC famil	36.7	6.5	0.00036	36.5	0.0	58	161-218	53-125	(297)
8	PF18741.1 ; MTES_1575 ; REase_	25.9	13	0.00073	26.2	0.0	41	176-216	1-49	(98)
9	PF09198.10 ; T4-Gluco-transf ;	23.6	15	0.00086	23.0	0.0	27	163-192	12-38	(38)
10	PF13366.6 ; PDDEXK_3 ; PD-(D/E	22.1	17	0.00096	28.2	0.0	46	170-218	21-79	(117)
11	PF11236.8 ; DUF3037 ; Protein	21.3	18	0.001	27.5	0.0	52	41-94	13-64	(118)
PD-T7-2A
1	PF16263.5 ; DUF4917 ; Domain o	99.7	4.5E-21	2.5E-25	172.9	0.0	146	104-268	109-279	(311)
2	PF13289.6 ; SIR2_2 ; SIR2-like	99.1	2.7E-14	1.5E-18	114.9	0.0	125	106-270	2-126	(156)
3	PF02146.17 ; SIR2 ; Sir2 famil	94.0	0.0025	1.4E-07	52.3	0.0	31	85-119	62-92	(217)
4	PF14253.6 ; AbiH ; Bacteriopha	88.0	0.056	3.1E-06	45.6	0.0	33	230-263	227-261	(264)
5	PF18273.1 ; T3RM_EcoP15I_C ; T	40.6	5.1	0.00029	27.8	0.0	24	233-257	66-90	(99)
6	PF01380.22 ; SIS ; SIS domain	19.0	22	0.0012	23.9	0.0	45	230-274	51-95	(128)
7	PF13090.6 ; PP_kinase_C ; Poly	18.6	23	0.0013	25.9	0.0	34	234-267	29-62	(173)
8	PF13580.6 ; SIS_2 ; SIS domain	17.0	26	0.0015	24.1	0.0	37	230-266	99-135	(136)
9	PF02552.16 ; CO_dh ; CO dehydr	15.3	31	0.0017	25.7	0.0	41	227-269	103-145	(171)
10	PF10740.9 ; DUF2529 ; Domain o	14.5	33	0.0019	24.7	0.0	44	229-272	74-117	(168)
PD-T7-2B
1	PF12846.7 ; AAA_10 ; AAA-like	99.7	4.5E-23	2.5E-27	209.3	0.0	113	434-556	238-353	(362)
2	PF05872.12 ; DUF853 ; Bacteria	99.7	2.6E-22	1.5E-26	215.0	0.0	140	393-543	215-362	(532)
3	PF10412.9 ; TrwB_AAD_bind ; Ty	99.6	2.2E-20	1.2E-24	190.5	0.0	144	394-554	204-384	(385)
4	PF02534.14 ; T4SS-DNA_transf ;	99.4	1E-17	5.8E-22	176.5	0.0	147	393-555	252-432	(484)
5	PF01935.17 ; DUF87 ; Helicase	99.1	3E-14	1.7E-18	133.2	0.0	68	148-215	3-78	(220)
6	PF12696.7 ; TraG-D_C ; TraM re	97.3	4E-07	2.3E-11	75.5	0.0	73	437-523	1-82	(124)
7	PF01580.18 ; FtsK_SpoIIIE ; Ft	95.6	0.00021	1.2E-08	63.5	0.0	48	435-489	150-197	(198)
8	PF05707.12 ; Zot ; Zonular occ	94.2	0.0021	1.2E-07	57.4	0.0	74	436-509	80-162	(210)
9	PF02702.17 ; KdpD ; Osmosensit	93.7	0.0035	2E-07	55.5	0.0	39	170-209	4-42	(209)
10	PF00265.18 ; TK ; Thymidine ki	93.7	0.0036	2E-07	53.9	0.0	39	172-211	3-41	(171)
11	PF01695.17 ; IstB_IS21 ; IstB-	93.6	0.0037	2E-07	54.2	0.0	40	170-210	48-87	(179)
12	PF03266.15 ; NTPase_1 ; NTPase	93.1	0.0056	3.1E-07	51.2	0.0	24	172-195	1-24	(165)
13	PF13245.6 ; AAA_19 ; AAA domai	93.1	0.0058	3.2E-07	48.8	0.0	39	170-209	11-49	(132)
14	PF13401.6 ; AAA_22 ; AAA domai	92.9	0.0068	3.8E-07	48.2	0.0	41	170-211	5-45	(131)
15	PF00448.22 ; SRP54 ; SRP54-typ	92.8	0.007	3.9E-07	52.6	0.0	38	171-208	2-39	(191)
16	PF04665.12 ; Pox_A32 ; Poxviru	92.3	0.0098	5.5E-07	53.7	0.0	27	170-196	13-39	(238)
17	PF04851.15 ; ResIII ; Type III	92.2	0.011	6E-07	48.2	0.0	37	170-207	23-59	(151)
18	PF01583.20 ; APS_kinase ; Aden	92.0	0.012	6.5E-07	48.8	0.0	35	171-206	3-37	(156)
19	PF06745.13 ; ATPase ; KaiC	92.0	0.012	6.5E-07	52.3	0.0	39	170-209	19-57	(232)
20	PF13238.6 ; AAA_18 ; AAA domai	92.0	0.012	6.6E-07	45.5	0.0	22	173-194	1-22	(108)
PD-T7-3
1	PF13643.6 ; DUF4145 ; Domain o	95.5	0.00027	1.5E-08	53.4	0.0	87	25-144	1-87	(90)
2	PF05068.12 ; MtlR ; Mannitol r	79.9	0.26	1.4E-05	41.5	0.0	44	92-141	64-107	(165)
3	PF05168.14 ; HEPN ; HEPN domai	79.5	0.27	1.5E-05	37.2	0.0	101	19-146	7-110	(120)
4	PF18737.1 ; HEPN_MAE_28990 ; M	40.8	5.1	0.00028	33.4	0.0	39	105-148	147-185	(203)
5	PF08780.11 ; NTase_sub_bind ;	39.2	5.6	0.00031	30.1	0.0	48	87-144	58-105	(121)
6	PF07751.11 ; Abi_2 ; Abi-like	30.9	9.3	0.00052	31.9	0.0	20	106-125	181-200	(203)
7	PF18731.1 ; HEPN_Swt1 ; Swt1-l	19.8	21	0.0011	26.2	0.0	19	107-125	76-94	(115)
8	PF01934.17 ; DUF86 ; Protein o	17.4	25	0.0014	25.0	0.0	40	101-147	51-90	(100)
9	PF18735.1 ; HEPN_RiboL-PSP ; R	16.9	27	0.0015	28.0	0.0	37	108-144	137-174	(189)
10	PF04626.13 ; DEC-1_C ; Dec-1 p	13.8	36	0.002	26.1	0.0	15	27-41	95-109	(131)
PD-T7-4
1	PF13643.6 ; DUF4145 ; Domain o	98.5	2.7E-11	1.5E-15	88.5	0.0	84	87-175	1-90	(90)
2	PF11520.8 ; Cren7 ; Chromatin	90.6	0.023	1.3E-06	37.8	0.0	47	9-57	4-50	(58)
3	PF14205.6 ; Cys_rich_KTR ; Cys	90.0	0.03	1.7E-06	35.9	0.0	39	12-59	2-40	(54)
4	PF13719.6 ; zinc_ribbon_5 ; zi	84.9	0.11	6.4E-06	28.3	0.0	34	13-56	2-35	(37)
5	PF09538.10 ; FYDLN_acid ; Prot	84.1	0.13	7.4E-06	38.1	0.0	33	11-59	7-39	(107)
6	PF13717.6 ; zinc_ribbon_4 ; zi	83.5	0.15	8.2E-06	27.5	0.0	34	13-55	2-35	(37)
7	PF05129.13 ; Elf1 ; Transcript	83.2	0.16	8.7E-06	35.1	0.0	41	10-59	18-58	(78)
8	PF01096.18 ; TFIIS_C ; Transcr	82.4	0.18	9.9E-06	28.4	0.0	37	14-55	1-37	(39)
9	PF09986.9 ; DUF2225 ; Uncharac	80.4	0.24	1.3E-05	38.9	0.0	47	12-58	4-60	(209)
10	PF15731.5 ; MqsA_antitoxin ; A	75.5	0.43	2.4E-05	34.7	0.0	43	14-56	1-44	(131)
11	PF14803.6 ; Nudix_N_2 ; Nudix	73.7	0.52	2.9E-05	24.9	0.0	31	15-56	2-32	(33)
12	PF14122.6 ; YokU ; YokU-like p	71.7	0.63	3.5E-05	31.4	0.0	45	15-59	1-48	(87)
13	PF14353.6 ; CpXC ; CpXC protei	71.3	0.65	3.6E-05	34.1	0.0	46	14-59	1-50	(129)
14	PF06044.12 ; DpnI ; Dam-replac	71.2	0.66	3.7E-05	37.5	0.0	39	9-58	27-65	(181)
15	PF04216.12 ; FdhE ; Protein in	69.6	0.75	4.2E-05	39.4	0.0	47	9-55	164-217	(290)
16	PF03367.13 ; zf-ZPR1 ; ZPR1 zi	67.8	0.88	4.9E-05	35.4	0.0	40	15-58	2-41	(151)
17	PF09855.9 ; zinc_ribbon_13 ; N	67.6	0.89	5E-05	29.2	0.0	45	15-59	1-48	(63)
18	PF13453.6 ; zf-TFIIB ; Transcr	66.7	0.95	5.3E-05	25.8	0.0	16	44-59	17-32	(41)
19	PF05168.14 ; HEPN ; HEPN domai	66.2	0.99	5.5E-05	31.3	0.0	98	84-181	10-117	(120)
20	PF09297.11 ; zf-NADH-PPase ; N	65.9	1	5.7E-05	23.6	0.0	28	13-55	3-30	(32)
PD-T7-5
1	PF01870.18 ; Hjc ; Archaeal ho	77.9	0.33	1.8E-05	35.1	0.0	44	63-107	2-47	(87)
2	PF09254.11 ; Endonuc-FokI_C ;	63.3	1.2	6.9E-05	38.0	0.0	49	59-107	34-88	(191)
3	PF06616.11 ; BsuBI_PstI_RE ; B	59.8	1.6	8.8E-05	36.1	0.0	79	23-108	15-94	(153)
4	PF03852.15 ; Vsr ; DNA mismatc	59.3	1.6	9.1E-05	31.2	0.0	38	61-101	21-62	(75)
5	PF18743.1 ; AHJR-like ; REase_	47.2	3.5	0.00019	31.5	0.0	39	68-107	17-66	(125)
6	PF11645.8 ; PDDEXK_5 ; PD-(D/E	43.3	4.4	0.00024	31.3	0.0	49	58-107	5-56	(138)
7	PF02646.16 ; RmuC ; RmuC famil	40.8	5.1	0.00028	36.3	0.0	59	49-107	53-126	(297)
8	PF06356.11 ; DUF1064 ; Protein	40.0	5.3	0.0003	30.3	0.0	23	83-105	64-86	(117)
9	PF05626.11 ; DUF790 ; Protein	29.5	10	0.00057	35.9	0.0	22	84-105	322-343	(403)
10	PF09198.10 ; T4-Gluco-transf ;	29.5	10	0.00057	23.2	0.0	16	64-79	23-38	(38)
11	PF18741.1 ; MTES_1575 ; REase_	26.6	12	0.00069	25.6	0.0	42	63-104	1-49	(98)
12	PF15516.6 ; BpuSI_N ; BpuSI N-	20.5	20	0.0011	29.2	0.0	46	61-106	13-68	(152)
13	PF06666.11 ; DUF1173 ; Protein	20.1	20	0.0011	33.0	0.0	41	63-103	309-357	(385)
