## Supplementary material for "Mapping the landscape of anti-phage defense mechanisms in the *E. coli* pangenome": Table S4

### Sheet: Sheet1
Table S4. Comparison between new defense systems and prior computational predictions.
PD designation	Gao et al. seed cluster	% identity (aa)	Defense-associated domain
PD-T4-1	#7452	32.53	PF13020
PD-T4-2A	NA	NA	PF03235
PD-T4-2B	NA	NA	None
PD-T4-3	NA	NA	None
PD-T4-4A	NA	NA	PF13175
PD-T4-4B	NA	NA	None
PD-T4-5	NA	NA	None
PD-T4-6	#3334	37.59	None
PD-T4-7	#2308	29.03	None
PD-T4-8	NA	NA	PF14082
PD-T4-9A	#456	29.44	None
PD-T4-9B	NA	NA	None
PD-T4-9C	#3898	29.66	None
PD-T4-10A	NA	NA	None
PD-T4-10B	NA	NA	None
PD-λ-1	NA	NA	None
PD-λ-2A	NA	NA	PF09907
PD-λ-2B	NA	NA	PF06114
PD-λ-2C	NA	NA	PF14350
PD-λ-3A	#2209	32.06	None
PD-λ-3B	#1689	49.71	None
PD-λ-4A	#2059	26.22	None
PD-λ-4B	#7030	39.24	None
PD-λ-5A	NA	NA	None
PD-λ-5B	NA	NA	None
PD-λ-6	NA	NA	None
PD-T7-1	#2092	30.84	None
PD-T7-2A	#259	33.6	PF13289
PD-T7-2B	#5217	76.72	None
PD-T7-3	#2580	34.99	None
PD-T7-4	NA	NA	PF13643
PD-T7-5	#7333	35.26	None
