## Supplementary material for "Mapping the landscape of anti-phage defense mechanisms in the *E. coli* pangenome": Table S5

### Sheet: Sheet1
Table S5. Sources of strains used for fosmid library construction.
Genome Name	Acquired from	Assembly Accession	GenBank Accessions	Contigs	Genome Length	Isolation location	Host Name
Escherichia coli strain ECOR3	STEC center at Michigan State University	GCA_003334815.1	QOWO01000000	143	4926647	USA: MA	Canis lupus familiaris (dog)
Escherichia coli strain ECOR4	STEC center at Michigan State University	GCA_003334355.1	QOWP01000000	121	4587238	USA: IA	Human, Homo sapiens
Escherichia coli strain ECOR5	STEC center at Michigan State University	GCA_003334335.1	QOWQ01000000	246	5065618	USA: IA	Human, Homo sapiens
Escherichia coli strain ECOR8	STEC center at Michigan State University	GCA_003334765.1	QOWT01000000	150	4896359	USA: IA	Human, Homo sapiens
Escherichia coli strain ECOR7	STEC center at Michigan State University	GCA_003334305.1	QOWS01000000	90	4896746	USA: WA	Pongo (orangutan)
Escherichia coli strain ECOR10	STEC center at Michigan State University	GCA_003334785.1	QOWV01000000	98	4751057	USA: NY	Human, Homo sapiens
Escherichia coli strain ECOR11	STEC center at Michigan State University	GCA_003334245.1	QOWW01000000	280	5182586	Sweden	Human, Homo sapiens
Escherichia coli strain ECOR12	STEC center at Michigan State University	GCA_003334775.1	QOWX01000000	218	5078970	Sweden	Human, Homo sapiens
Escherichia coli strain ECOR13	STEC center at Michigan State University	GCA_003334235.1	QOWY01000000	165	4619031	Sweden	Human, Homo sapiens
Escherichia coli strain ECOR14	STEC center at Michigan State University	GCA_003334705.1	QOWZ01000000	150	4941866	Sweden	Human, Homo sapiens
Escherichia coli strain ECOR16	STEC center at Michigan State University	GCA_003334675.1	QOXB01000000	126	4636981	USA: WA	Panthera pardus (leopard)
Escherichia coli strain ECOR17	STEC center at Michigan State University	GCA_003334175.1	QOXC01000000	110	4506698	Indonesia	Pig, Sus scrofa
Escherichia coli strain ECOR18	STEC center at Michigan State University	GCA_003334715.1	QOXD01000000	112	4634531	USA: WA	Macaca nigra (Celebes ape)
Escherichia coli strain ECOR19	STEC center at Michigan State University	GCA_003334165.1	QOXE01000000	164	4535554	USA: WA	Macaca nigra (Celebes ape)
Escherichia coli strain ECOR20	STEC center at Michigan State University	GCA_003334155.1	QOXF01000000	154	4595721	Indonesia	Cow, Bos taurus
Escherichia coli strain ECOR21	STEC center at Michigan State University	GCA_003334145.1	QOXG01000000	159	4568662	Indonesia	Cow, Bos taurus
Escherichia coli strain ECOR22	STEC center at Michigan State University	GCA_003334115.1	QOXH01000000	84	4514994	Indonesia	Cow, Bos taurus
Escherichia coli strain ECOR24	STEC center at Michigan State University	GCA_003334085.1	QOXJ01000000	146	5227547	Sweden	Human, Homo sapiens
Escherichia coli strain ECOR25	STEC center at Michigan State University	GCA_003334065.1	QOXK01000000	125	4752894	USA: NY	Canis lupus familiaris (dog)
Escherichia coli strain ECOR26	STEC center at Michigan State University	GCA_003334035.1	QOXL01000000	93	4678648	USA: MA	Human, Homo sapiens
Escherichia coli strain ECOR27	STEC center at Michigan State University	GCA_003334665.1	QOXM01000000	109	4867073	USA: WA	Giraffa camelopardalis (giraffe)
Escherichia coli strain ECOR28	STEC center at Michigan State University	GCA_003334015.1	QOXN01000000	109	4925046	USA: IA	Human, Homo sapiens
Escherichia coli strain ECOR29	STEC center at Michigan State University	GCA_003334005.1	QOXO01000000	112	4928564	USA: NV	Dipodomys (kangaroo rat)
Escherichia coli strain ECOR30	STEC center at Michigan State University	GCA_003333975.1	QOXP01000000	120	4825526	Canada	Bison bison (bison)
Escherichia coli strain ECOR31	STEC center at Michigan State University	GCA_003333945.1	QOXQ01000000	120	5302667	USA: WA	Panthera pardus (leopard)
Escherichia coli strain ECOR32	STEC center at Michigan State University	GCA_003333935.1	QOXR01000000	129	4794190	USA: WA	Giraffa camelopardalis (giraffe)
Escherichia coli strain ECOR33	STEC center at Michigan State University	GCA_003333925.1	QOXS01000000	129	4795454	USA: CA	Ovis aries (sheep)
Escherichia coli strain ECOR34	STEC center at Michigan State University	GCA_003334625.1	QOXT01000000	128	4908743	USA: MA	Canis lupus familiaris (dog)
Escherichia coli strain ECOR37	STEC center at Michigan State University	GCA_003333865.1	QOXW01000000	313	5589959	USA: WA	marmoset
Escherichia coli strain ECOR38	STEC center at Michigan State University	GCA_003334605.1	QOXX01000000	206	5240321	USA: IA	Human, Homo sapiens
Escherichia coli strain ECOR39	STEC center at Michigan State University	GCA_003333855.1	QOXY01000000	211	5284758	Sweden	Human, Homo sapiens
Escherichia coli strain ECOR40	STEC center at Michigan State University	GCA_003333845.1	QOXZ01000000	190	5201125	Sweden	Human, Homo sapiens
Escherichia coli strain ECOR41	STEC center at Michigan State University	GCA_003333795.1	QOYA01000000	204	5242084	Tonga	Human, Homo sapiens
Escherichia coli strain ECOR42	STEC center at Michigan State University	GCA_003333785.1	QOYB01000000	111	5189763	USA: MA	Human, Homo sapiens
Escherichia coli strain ECOR44	STEC center at Michigan State University	GCA_003333765.1	QOYD01000000	171	5240115	USA: WA	Puma concolor (cougar)
Escherichia coli strain ECOR46	STEC center at Michigan State University	GCA_003334585.1	QOYF01000000	151	5259340	USA: WA	Macaca nigra (Celebes ape)
Escherichia coli strain ECOR47	STEC center at Michigan State University	GCA_003333715.1	QOYG01000000	77	4920788	Papua New Guinea	Ovis aries (sheep)
Escherichia coli strain ECOR49	STEC center at Michigan State University	GCA_003333685.1	QOYI01000000	277	5278098	Sweden	Human, Homo sapiens
Escherichia coli strain ECOR50	STEC center at Michigan State University	GCA_003333675.1	QOYJ01000000	354	5591744	Sweden	Human, Homo sapiens
Escherichia coli strain ECOR55	STEC center at Michigan State University	GCA_003333605.1	QOYO01000000	122	5049489	Sweden	Human, Homo sapiens
Escherichia coli strain ECOR57	STEC center at Michigan State University	GCA_003334555.1	QOYQ01000000	128	5277375	USA: WA	Gorilla (gorilla)
Escherichia coli strain ECOR58	STEC center at Michigan State University	GCA_003333645.1	QOYR01000000	103	4902658	USA: WA	Panthera leo (lion)
Escherichia coli strain ECOR61	STEC center at Michigan State University	GCA_003333565.1	QOYT01000000	118	4885105	Sweden	Human, Homo sapiens
Escherichia coli strain ECOR62	STEC center at Michigan State University	GCA_003333545.1	QOYU01000000	115	5155092	Sweden	Human, Homo sapiens
Escherichia coli strain ECOR63	STEC center at Michigan State University	GCA_003333505.1	QOYV01000000	162	5113907	Sweden	Human, Homo sapiens
Escherichia coli strain ECOR64	STEC center at Michigan State University	GCA_003334525.1	QOYW01000000	169	5105087	Sweden	Human, Homo sapiens
Escherichia coli strain ECOR65	STEC center at Michigan State University	GCA_003333495.1	QOYX01000000	102	4946845	USA: WA	Macaca nigra (Celebes ape)
Escherichia coli strain ECOR66	STEC center at Michigan State University	GCA_003333435.1	QOYY01000000	47	4739108	USA: WA	Macaca nigra (Celebes ape)
Escherichia coli strain ECOR68	STEC center at Michigan State University	GCA_003333425.1	QOZA01000000	156	5037255	USA: WA	Giraffa camelopardalis (giraffe)
Escherichia coli strain ECOR70	STEC center at Michigan State University	GCA_003333475.1	QOZC01000000	135	5123298	USA: WA	Gorilla (gorilla)
Escherichia coli strain ECOR71	STEC center at Michigan State University	GCA_003333385.1	QOZD01000000	138	4875196	Sweden	Human, Homo sapiens
Escherichia coli strain ECOR72	STEC center at Michigan State University	GCA_003334425.1	QOZE01000000	75	4725669	Sweden	Human, Homo sapiens
Escherichia coli strain UMB0103	Alan J. Wolfe Lab at Loyola University Chicago	GCA_003892645.1	RRWT01000000	76	5273431	USA: Maywood, IL	Human, Homo sapiens
Escherichia coli strain UMB0149	Alan J. Wolfe Lab at Loyola University Chicago	GCA_003892555.1	RRWS01000000	160	4986713	USA: Maywood, IL	Human, Homo sapiens
Escherichia coli strain UMB0906	Alan J. Wolfe Lab at Loyola University Chicago	GCA_003886695.1	RRWO01000000	64	5154550	USA: Maywood, IL	Human, Homo sapiens
Escherichia coli strain UMB0931	Alan J. Wolfe Lab at Loyola University Chicago	GCA_003886495.1	RRWL01000000	86	5589631	USA: Maywood, IL	Human, Homo sapiens
Escherichia coli strain UMB0933	Alan J. Wolfe Lab at Loyola University Chicago	GCA_003886675.1	RRWK01000000	91	5173216	USA: Maywood, IL	Human, Homo sapiens
Escherichia coli strain UMB0934	Alan J. Wolfe Lab at Loyola University Chicago	GCA_003892475.1	RRWJ01000000	117	5307043	USA: Maywood, IL	Human, Homo sapiens
Escherichia coli strain UMB0949	Alan J. Wolfe Lab at Loyola University Chicago	GCA_003892435.1	RRWI01000000	92	5286823	USA: Maywood, IL	Human, Homo sapiens
Escherichia coli strain UMB1012	Alan J. Wolfe Lab at Loyola University Chicago	GCA_003886455.1	RRWH01000000	86	4904166	USA: Maywood, IL	Human, Homo sapiens
Escherichia coli strain UMB1091	Alan J. Wolfe Lab at Loyola University Chicago	GCA_003886445.1	RRWG01000000	85	5366077	USA: Maywood, IL	Human, Homo sapiens
Escherichia coli strain UMB1093	Alan J. Wolfe Lab at Loyola University Chicago	GCA_003885215.1	RRUQ01000000	99	5448718	USA: Maywood, IL	Human, Homo sapiens
Escherichia coli strain UMB1223	Alan J. Wolfe Lab at Loyola University Chicago	GCA_003886375.1	RRVY01000000	84	5313703	USA: Maywood, IL	Human, Homo sapiens
Escherichia coli strain UMB1229	Alan J. Wolfe Lab at Loyola University Chicago	GCA_003886345.1	RRVV01000000	84	5119228	USA: Maywood, IL	Human, Homo sapiens
Escherichia coli strain UMB1284	Alan J. Wolfe Lab at Loyola University Chicago	GCA_003892355.1	RRVU01000000	80	5171040	USA: Maywood, IL	Human, Homo sapiens
Escherichia coli strain UMB1347	Alan J. Wolfe Lab at Loyola University Chicago	GCA_003886285.1	RRVP01000000	46	4836273	USA: Maywood, IL	Human, Homo sapiens
Escherichia coli strain UMB1727	Alan J. Wolfe Lab at Loyola University Chicago	GCA_003886135.1	RRVG01000000	112	5424027	USA: Maywood, IL	Human, Homo sapiens
Escherichia coli strain UMB2019	Alan J. Wolfe Lab at Loyola University Chicago	GCA_003886115.1	RRVF01000000	161	5031974	USA: Maywood, IL	Human, Homo sapiens
Escherichia coli strain UMB3538	Alan J. Wolfe Lab at Loyola University Chicago	GCA_003886535.1	RRVB01000000	78	5152159	USA: Maywood, IL	Human, Homo sapiens
Escherichia coli strain UMB5337	Alan J. Wolfe Lab at Loyola University Chicago	GCA_003886035.1	RRUY01000000	107	4823947	USA: Maywood, IL	Human, Homo sapiens
Escherichia coli strain UMB6655	Alan J. Wolfe Lab at Loyola University Chicago	GCA_003885255.1	RRUL01000000	43	5119947	USA: Maywood, IL	Human, Homo sapiens
