## Supplementary material for "Mapping the landscape of anti-phage defense mechanisms in the *E. coli* pangenome": Table S6

### Sheet: Sheet1
Table S6. Strains created.
Identifier	Bacterial strain	Source	Note
ML3688	EPI300	Lucigen	Fosmid library host strain
ML3689	MegaX DH10B™ T1R Electrocomp™ Cells	ThermoFisher	Sub-library host strain
ML3690	BW27783	Khlebnikov, 2001	Arabinose titratable K12
ML3691	EPI300 pCC2FOS-EV	This study
ML3692	MG1655 pCV1–EV	This study
ML3693	MG1655 pCV1–PD-T4-1	This study
ML3694	MG1655 pCV1–PD-T4-2	This study
ML3695	MG1655 pCV1–PD-T4-3	This study
ML3696	MG1655 pCV1–PD-T4-4	This study
ML3697	MG1655 pCV1–PD-T4-5	This study
ML3698	MG1655 pCV1–PD-T4-6	This study
ML3699	MG1655 pCV1–PD-T4-7	This study
ML3700	MG1655 pCV1–PD-T4-8	This study
ML3701	MG1655 pCD1–PD-T4-9 (cmdTAC)	This study
ML3702	MG1655 pCV1–PD-T4-10	This study
ML3703	MG1655 pCV1–PD-λ-1	This study
ML3704	MG1655 pCV1–PD-λ-2	This study
ML3705	MG1655 pCV1–PD-λ-3	This study
ML3706	MG1655 pCV1–PD-λ-4	This study
ML3707	MG1655 Δ(mcrBC, symER, hsdRSM, mrr) :: kan, pCV1–EV	This study
ML3708	MG1655 Δ(mcrBC, symER, hsdRSM, mrr) :: kan, pCV1–PD-λ-5	This study
ML3709	MG1655 pCV1–PD-λ-6	This study
ML3710	MG1655 pCV1–PD-T7-1	This study
ML3711	MG1655 pCV1–PD-T7-2	This study
ML3712	MG1655 pCV1– PD-T7-3	This study
ML3713	MG1655 pCV1–PD-T7-4	This study
ML3714	MG1655 pCV1–PD-T7-5	This study
ML3715	ECOR65	Ochman, 1984
ML3716	ECOR65 ∆PD-T4-2::Cm	This study
ML3717	ECOR22	Ochman, 1984
ML3718	ECOR22 ∆PD-T4-9::Cm	This study
ML3719	MG1655 pCV1–PD-T4-2 (PD-T4-2B H127A)	This study
ML3720	MG1655 pCV1–PD-T4-3 (Y19A)	This study
ML3721	MG1655 pCV1–PD-T4-4 (K48A)	This study
ML3722	MG1655 pCV1–PD-T4-6 (PD-T4-6B K101A)	This study
ML3723	MG1655 pBAD30–EV	This study
ML3724	MG1655 pBAD30–PD-T4-10A	This study
ML3725	MG1655 pVAN–PD-T4-10B	This study
ML3726	MG1655 pBAD30–PD-T4-10AB	This study
ML3727	MG1655 pCV1–PD-T4-10, ∆PD-T4-10B	This study
ML3728	MG1655 pBAD30–PD-λ-2A	This study
ML3729	MG1655 pVAN–PD-λ-2B	This study
ML3730	MG1655 pBAD30–PD-λ-2AB	This study
ML3731	MG1655 pCV1–PD-λ-2, ∆PD-λ-2C	This study
ML3732	MG1655 pBAD30–cmdT	This study
ML3733	MG1655 pBAD30–cmdT, pKVS45–cmdC	This study
ML3734	MG1655 pBAD30–cmdTA, pKVS45–EV	This study
ML3735	MG1655 pBAD30–cmdTA, pKVS45–cmdC	This study
ML3736	BW27783 pBAD30–cmdC, pCD1–cmdTAC	This study
ML3737	MG1655 pBAD30–mqsREc C496	This study
ML3738	MG1655 pBAD30–mqsREc C496, pVAN–mqsCEc C496	This study
ML3739	MG1655 pBAD30–mqsRAEc C496, pVAN–EV	This study
ML3740	MG1655 pBAD30–mqsRAEc C496, pVAN–mqsCEc C496	This study
ML3741	BW27783 pBAD30–mqsCEc C496, pCV1–mqsRACEc C496	This study
ML3742	EPI300 pCC2FOS–T4r clone #17 (LPS containing)	This study
ML3743	ECOR13 pCV1–EV	This study
ML3744	ECOR13 pCV1–PD-T4-3	This study
ML3745	ECOR13 pCV1–PD-T4-6	This study
ML3746	ECOR13 pCV1–PD-T4-10	This study
ML3747	ECOR13 pCV1–PD-λ-1	This study
ML3748	E. coli C pCV1–EV	This study
ML3749	E. coli C pCV1–PD-T4-3	This study
ML3750	E. coli C pCV1–PD-T4-6	This study
ML3751	E. coli C pCV1–PD-T4-10	This study
ML3752	E. coli C pCV1–PD-λ-1	This study
