## Supplementary material for "Mapping the landscape of anti-phage defense mechanisms in the *E. coli* pangenome": Table S7

### Sheet: Sheet1
Table S7. Plasmids created
Name	Marker	Utility	Source	Detail
pKD3	Cb	Lambda red	Datsenko, 2000
pKD4	Km	Lambda red	Datsenko, 2000
pKD46	Ap	Lambda red	Datsenko, 2000
pKVS45	Cb, Cm	aTc inducible promoter	Guo et al., 2021	PaTc, p15A ori, Cbr, Cmr
pCC2FOS	Cm	Backbone of fosmid library	Lucigen	pCC2FOS copy-inducible fosmid
pBAD30	Km	Arabinose inducible promoter	Guzman, 1995
pVAN	Cm	Vanillate inducible promoter	This study. Promoter, Meyer, 2019	PpAJM.773, Cmr, pCS101 ori
pBR322	Km	Backbone of plasmid sub-library	Bolivar, 1977
pCV1	Cm	Low-copy, promoterless destination vector for defense systems	This study	Cmr, pSC101 ori
pCV2	Cm	pCV1–PD-T4-1	This study
pCV3	Cm	pCV1–PD-T4-2	This study
pCV4	Cm	pCV1–PD-T4-3	This study
pCV5	Cm	pCV1–PD-T4-4	This study
pCV6	Cm	pCV1–PD-T4-5	This study
pCV7	Cm	pCV1–PD-T4-6	This study
pCV8	Cm	pCV1–PD-T4-7	This study
pCV9	Cm	pCV1–PD-T4-8	This study
pCV11	Cm	pCV1–PD-T4-10, ∆PD-T4-10B	This study
pCV11	Cm	pCV1–PD-T4-10	This study
pCV12	Cm	pCV1–PD-λ-1	This study
pCV13	Cm	pCV1–PD-λ-2	This study
pCV13	Cm	pCV1–PD-λ-2, ∆PD-λ-2C	This study
pCV14	Cm	pCV1–PD-λ-3	This study
pCV15	Cm	pCV1–PD-λ-4	This study
pCV16	Cm	pCV1–PD-λ-5	This study
pCV17	Cm	pCV1–PD-λ-6	This study
pCV18	Cm	pCV1–PD-T7-1	This study
pCV19	Cm	pCV1–PD-T7-2	This study
pCV20	Cm	pCV1–PD-T7-3	This study
pCV21	Cm	pCV1–PD-T7-4	This study
pCV22	Cm	pCV1–PD-T7-5	This study
pCV23	Cm	pCV1–PD-T4-2 (PD-T4-2B H127A)	This study
pCV24	Cm	pCV1–PD-T4-3 (Y19A)	This study
pCV25	Cm	pCV1–PD-T4-4 (K48A)	This study
pCV26	Cm	pCV1–PD-T4-6 (PD-T4-6B K101A)	This study
pCV27	Km	pBAD30–PD-T4-10A	This study
pCV28	Cm	pVAN–PD-T4-10B	This study
pCV29	Km	pBAD30–PD-T4-10AB	This study
pCV30	Km	pBAD30–PD-λ-2A	This study
pCV31	Cm	pVAN–PD-λ-2B	This study
pCV32	Km	pBAD30–PD-λ-2AB	This study
pCV33	Cm	pCV1–mqsRACEc C496	This study
pCV34	Km	pBAD30–mqsREc C496	This study
pCV35	Km	pBAD30–mqsRAEc C496	This study
pCV36	Cm	pVAN–mqsCEc C496	This study
pCV37	Km	pBAD30–mqsCEc C496	This study
pCD1	Cm	pML3284 ∆Ptet	This study
pCD2	Cm	pCD1–PD-T4-9	This study
pCD3	Km	pBAD30–cmdT	This study
pCD4	Km	pBAD30–cmdTA	This study
pCD5	Cm	pKVS45–cmdC	This study
pCD6	Km	pBAD30–cmdC	This study
