## Supplementary material for "Mapping the landscape of anti-phage defense mechanisms in the *E. coli* pangenome": Table S8

### Sheet: Sheet1
Table S8. Primers and synthetic gene fragments
Name	Sequence
pKVS45_amplify_F	CCGATGGTAGTGTGGGGTC
pKVS45_amplify_R	AGATCTTTTCTCCTCTTTGCTAGC
pBAD_amplify-F	AAGCTTGGCTGTTTTGGC
pBAD_amplify-R	GAGCTCAATCCCTCCTGAATTC
pVAN_amplify-F	CTCGGTACCAAATTCCAG
pVAN_amplify-R	CTAGTATTTCCCCTCTTTC
pBR322_amplify-F	GAATTCCCCTGCACCATTATGTTCCGGATC
pBR322_amplify-R	GAATTCAGTAAACTGGATGGCTTTCTTGCC
pCV1_amplify-F	GACGACAAGCTTCCGATGGTAGTGTGGGGTCTC
pCV1_amplify-R	GACGACGGTACCGAGCCAGCCTTCTTATTCGGC
PD-T4-1-F	TAAGAAGGCTGGCTCGGTACCTTTTAAAGTTATGAGTCGGAG
PD-T4-1-R	GACCCCACACTACCATCGGAAGCTTAATGTTTTCCATCCTGCC
PD-T4-2-F	TAAGAAGGCTGGCTCGGTACCTGGGGGCGATGCTCAGTG
PD-T4-2-R	GACCCCACACTACCATCGGAAGCTTGCCCTTATCAAGTTAGGGCGC
PD-T4-3-F	TAAGAAGGCTGGCTCGGTACCTTGAGACCGGTCCGATCATC
PD-T4-3-R	GACCCCACACTACCATCGGAAGCTTCGTGCTGCGGTTTATGCTTATC
PD-T4-4-F	CCGAATAAGAAGGCTGGCTCGGTACCTTTTGTTCATTCATAGTGCAG
PD-T4-4-R	GGGGAGACCCCACACTACCATCGGAAGCTTCAAAATGAGCCAAGTTGTTTTC
PD-T4-5-F	TAAGAAGGCTGGCTCGGTACCGCGAAAAACCCCAGCAGAG
PD-T4-5-R	GACCCCACACTACCATCGGAAGCTAGCCGCTGACATGCGGC
PD-T4-6-F	CCGAATAAGAAGGCTGGCTCGGTACCTCTGACAGTCTGCTTTGAG
PD-T4-6-R	GGGGAGACCCCACACTACCATCGGAAGCTTGTCGTGTGGATCCTGCAAATC
PD-T4-7-F	CCGAATAAGAAGGCTGGCTCGGTACCTGCCCCCAGTAGGGTTCATTC
PD-T4-7-R	GGGGAGACCCCACACTACCATCGGAAGCTCTAGCGCGCGCTCGTATC
PD-T4-8-F	CCGAATAAGAAGGCTGGCTCGGTACCTCTGACAGTCTGCTTTGAG
PD-T4-8-R	GGGGAGACCCCACACTACCATCGGAAGCTTGTCGTGTGGATCCTGCAAATC
PD-T4-9-F	CGCTAGCAAAGAGGAGAAAAGATCTGGAAACTCCTTTTATTGGTG
PD-T4-9-R	TGGGGAGACCCCACACTACCATCGGTCAATTGGGAAACTCACC
PD-T4-10-F	CCGAATAAGAAGGCTGGCTCGGTACCATGCGCCAGCATGACATTAG
PD-T4-10-R	GGGGAGACCCCACACTACCATCGGAAGCTTAGGGGAAAATCTCAACCTC
PD-λ-1-F	TAAGAAGGCTGGCTCGGTACCGAAGTAAGCATCGCTGAC
PD-λ-1-R	GACCCCACACTACCATCGGAAGCTTCAGTAACTATATTATTCCCTACTG
PD-λ-2-F	CCGAATAAGAAGGCTGGCTCGGTACCTTTGATTTTTGGATGGGC
PD-λ-2-R	GGGGAGACCCCACACTACCATCGGAAGCTTAGATCGTTAATTTTCAGTTTG
PD-λ-3-F	TAAGAAGGCTGGCTCGGTACCAGTTCTTGAACCCTGAACG
PD-λ-3-R	GACCCCACACTACCATCGGAAGCTTCCAGTGTCCAAGCTGTGG
PD-λ-4-F	TAAGAAGGCTGGCTCGGTACCTACAGGTGATCTAAAAGTAGAG
PD-λ-4-R	GACCCCACACTACCATCGGAAGCTTCAAAATTGCTAAAGAGTAAAAAATC
PD-λ-5-F	CCGAATAAGAAGGCTGGCTCGGTACCGATAGCCGTTATCATGTGTATG
PD-λ-5-R	GGGGAGACCCCACACTACCATCGGAAGCTTCCCGTTACAGGACAGGATC
PD-λ-6-F	TAAGAAGGCTGGCTCGGTACCGGAAATGCCGTGGTGATG
PD-λ-6-R	GACCCCACACTACCATCGGAAGCTTCCAAGCCCGGTTTCATGAG
PD-T7-1-F	CCGAATAAGAAGGCTGGCTCGGTACCAGCACTGCAGGGCGTTGT
PD-T7-1-R	GGGGAGACCCCACACTACCATCGGAAGCTAGACAGTGGATGTAATCCTATGGGG
PD-T7-2-F	CCGAATAAGAAGGCTGGCTCGGTACCTAAAAACACCCGTACAAATCAACACCTTG
PD-T7-2-R	GGGGAGACCCCACACTACCATCGGAAGCTCGCTGCCGCGACAAAGG
PD-T7-3-F	TAAGAAGGCTGGCTCGGTACCTACAGCGTTCTGGTCAGTC
PD-T7-3-R	GACCCCACACTACCATCGGAAGCTTCTCCGTGGTTAATGGGTG
PD-T7-4-F	CCGAATAAGAAGGCTGGCTCGGTACCGATTATGGGTCATAGCTC
PD-T7-4-R	GGGGAGACCCCACACTACCATCGGAAACCTCTTTGAGTTTCCG
PD-T7-5-F	CCGAATAAGAAGGCTGGCTCGGTACCACTCTGCTCTGGCAGAGC
PD-T7-5-R	GGGGAGACCCCACACTACCATCGGAAGCTTAAATATAAAAGAGGTTTTTCTGATGTAGAATACC
PD-T4-2_sdm-F	CACTCAAGACCCCAAGAAATGCTGCCGCTGCGACCTTTATAAAAGGTACTAGTATGACTATTG
PD-T4-2_sdm-R	AATAGTCATACTAGTACCTTTTATAAAGGTCGCAGCGGCAGCATTTCTTGGGGTCTTGAGTG
PD-T4-3_sdm-F	AGGGAGTTAACTGCGCTCTACATAGATTTGGCGTCGGGTAATCCGGTTGGGTACTGCGGTC
PD-T4-3_sdm-R	GACCGCAGTACCCAACCGGATTACCCGACGCCAAATCTATGTAGAGCGCAGTTAACTCCCT
PD-T4-4_sdm-F	GGGAGTTAACTGCGCTCTACATAGATTTGGCGTCGGGTAATCCGGTTGGGTACTGCGGTC
PD-T4-4_sdm-R	ACCGCAGTACCCAACCGGATTACCCGACGCCAAATCTATGTAGAGCGCAGTTAACTCCCT
PD-T4-6_sdm-F	CGTTCTGACATGAGAGCATTTTTAGCGGTATTGAAAAGCCAGAAAGACCCTG
PD-T4-6_sdm-R	CAGGGTCTTTCTGGCTTTTCAATACCGCTAAAAATGCTCTCATGTCAGAACG
pBAD-PD-T4-10A-F	AGCGAATTCAGGAGGGATTGAGCTCATGCCTGGGTTAGAAAATG
pBAD-PD-T4-10A-R	CTCATCCGCCAAAACAGCCAAGCTTTCATGGTAATGCTCGTATTAC
pVAN-PD-T4-10B-F	AGAAAGAGGGGAAATACTAGATGATAAAATTAGATGCTAGAAGAATAAATG
pVAN-PD-T4-10B-R	TTCTGGAATTTGGTACCGAGCTAATCCTCAGGAGGCAG
pBAD-PD-T4-10AB-R	CCGCCAAAACAGCCAAGCTTCTAATCCTCAGGAGGCAG
PD-T4-10_∆B-F	CAGGAGGCAGATCTAATTTTATCATGGTAATGCTC
PD-T4-10_∆B-R	AAAATTAGATCTGCCTCCTGAGGATTAG
pBAD-PD-λ-2A-F	AGCGAATTCAGGAGGGATTGAGCTCATGGCTATGCGGCTACTC
pBAD-PD-λ-2A-R	CTCATCCGCCAAAACAGCCAAGCTTCTAATATCCACTATCATTACCCTTCAC
pVAN-PD-λ-2B-F	AGAAAGAGGGGAAATACTAGGTGGATATTAGAGTAATTAGAACAG
pVAN-PD-λ-2B-R	TTCTGGAATTTGGTACCGAGTCAATTCACATTTGAAGCG
pBAD-PD-λ-2AB-R	CCGCCAAAACAGCCAAGCTTTCAATTCACATTTGAAGCG
PD-λ-2_∆C-F	TAACAATTCTTTTTGCTCTTAGGATCGG
PD-λ-2_∆C-R	AAGAGCAAAAAGAATTGTTACCGCATAAATC
pBAD-mqsR-F	AGCGAATTCAGGAGGGATTGAGCTCATGATTCTTAGCAGATATGTG
pBAD-mqsR-R	CTCATCCGCCAAAACAGCCAAGCTTTCAATTAGAGAGATGAAGAGATAC
pBAD-mqsRA-F	ATTCAGGAGGGATTGAGCTCATGATTCTTAGCAGATATGTGGG
pBAD-mqsRA-R	CCGCCAAAACAGCCAAGCTTTCATGCTACCCGCTTAGC
pBAD-mqsC-F	AGCGAATTCAGGAGGGATTGAGCTCATGATGAATGAACTTCTTAGATC
pBAD-mqsC-R	CTCATCCGCCAAAACAGCCAAGCTTTTAATCTAATGAAGGTATGTCTG
pVAN-mqsC-F	ACTAGAGAAAGAGGGGAAATACTAGATGATGAATGAACTTCTTAGATC
pVAN-mqsC-R	CTCTTTTCTGGAATTTGGTACCGAGTTAATCTAATGAAGGTATGTCTG
pBAD-cmdT-F	AGCGAATTCAGGAGGGATTGAGCTCGTGCAGGTAGTTCATATAG
pBAD-cmdT-R	CTCATCCGCCAAAACAGCCAAGCTTTTAAACCTTCTCACAGAAATC
pBAD-cmdTA-F	AGAAGATTTCTGTGAGAAGGTTTAAGGAGGGAAAATGCTTTCCTT
pBAD-cmdTA-R	CTCATCCGCCAAAACAGCCAAGCTTTCAGGCCGCTAAATCCAATT
pKVS45-cmdC-F	ACCTTATCAAACGGGACTCAAATCTATGAAGCTAAGATTAAGGGA
pKVS45-cmdC-R	TGGGGAGACCCCACACTACCATCGGTCAATTGGGAAACTCACCGA
pBAD-cmdC-F	AGCGAATTCAGGAGGGATTGAGCTCATGAAGCTAAGATTAAGGGA
pBAD-cmdC-R	CTCATCCGCCAAAACAGCCAAGCTTTCAATTGGGAAACTCACCGA
λred_∆PD-T4-2-F	ATGACTGCTGACATTACTCTTGAAGATATTGAGAATTTAGAAGATGAATCGTGTAGGCTGGAGCTGCTTCG
λred_∆PD-T4-2-R	TTAAAGAAGTTTCATTGTTTTCATTGTATCTTTAAAATCCTTAAATCCATCATATGAATATCCTCCTTAG
λred_∆PD-T4-9-F	GTATTCGCTAGCACTTTAGGGTAATCAAACAACCTGTAAGTGTAGGCTGGAGCTGCTTCG
λred_∆PD-T4-9-R	ATATGAGAAAGGGCCAAACATAGCCCTTTTACATATGAATATCCTCCTTAG
pCC2FOS_seq-F	GGATGTGCTGCAAGGCGATTAAGTTGG
pCC2FOS_seq-R	CTCGTATGTTGTGTGGAATTGTGAGC
pCV1_seq-F	GGCGTAGAGGATCTGCTCATG
pCV1_seq-R	TTGATGCCTGGCAGTTCCCT
pBAD-seq-F	TCTACTGTTTCTCCATACCCG
pBAD-seq-R	CAGCCAAGCTTTTAAACCTTC
pVAN_seq-F	GTGAGGACGAAACAGCCTCTAC
pVAN_seq-R	TCGATGGCGCGCCGCCATTGG
pKVS_seq-F	GCCCTTTCGTCTTCACGCTAGC
pKVS_seq-R	GAGAGCGTTCACCGACAAACAAC
pCD1_seq-F	CCACTCCCTATCAGTGATAGAGAAAAGTGA
pCD1_seq-R	CTCCCGGCGGATTTGTCCTAC
MsqRAC gene fragment	taagaaggctggctcggtacATCCAGACTCACAGTTGCAGatcgacgagtaacttacatacagcacaaaaaaacaatatgcacgtgcttttagactagacttaccataatggtaacaagtatgattcttagcagatatgtgggaactcctccccgtgatggcgaggacagaaagattcaaggtggtccgctttatttagatatcattgatttgattgatgaatgtgacacactgccttggactagacggtgtatcagggatgttcaatcgctttctttagatgcagatgacatcaaatctatggtgataaaagcagtcactaaagggagatttctaggttcagaatggtgtcaaggcagtaaaccaggtgtatgggcagcttgtgatgcttatagcttt…
